# Host transcriptional response to TB preventive therapy differentiates two sub-groups of IGRA-positive individuals

**DOI:** 10.1101/2020.07.20.202986

**Authors:** Claire Broderick, Jacqueline M Cliff, Ji-Sook Lee, Myrsini Kaforou, David AJ Moore

## Abstract

We investigated the longitudinal whole blood transcriptional profile responses to tuberculosis preventive therapy of 18 IGRA-positive tuberculosis contacts and IGRA-negative, tuberculosis-unexposed healthy controls.

Longitudinal unsupervised clustering analysis with a subset of 474 most variable genes in antigen-stimulated blood separated the IGRA+ participants into two distinct subgroups, one of which clustered with the IGRA-negative controls. 117 probes were significantly differentially expressed over time between the two cluster groups, many of them associated with immunological pathways important in mycobacterial control.

We contend that the differential host RNA response reflects lack of *M.tuberculosis* (*Mtb*) viability in the group that clustered with the IGRA-unexposed healthy controls, and *Mtb* viability in the group (1/3 of IGRA-positives) that clustered away.

Gene expression patterns in the blood of IGRA+ individuals emerging during the course of PT, which reflect *Mtb* viability, could have major implications in the identification of risk of progression, treatment stratification and biomarker development.
