## Supplementary File 1 for "Host transcriptional response to TB preventive therapy differentiates two sub-groups of IGRA-positive individuals"

### Sheet: TB1_Visit1
Significantly differentially expressed (SDE) transcripts for IGRA+ vs IGRA- in TB1 tubes at Visit 1
Agilent Probe ID	GeneSymbol	log2FoldChange	AveExpr	P.Value	adj.P.Val
A_23_P112026	IDO1	3.84988	11.8188	2.9787e-09	0.000173363
A_23_P200138	SLAMF8	3.12893	9.4366	7.65073e-09	0.00022264
A_19_P00808588	GBP1P1	1.66191	7.46634	3.25027e-08	0.000630563
A_23_P65427	PSME2	1.39887	14.5843	5.64892e-08	0.000678051
A_21_P0010728	FCGR1B	2.22386	10.1008	6.38146e-08	0.000678051
A_24_P165864	P2RY14	2.66767	10.9386	6.9901e-08	0.000678051
A_23_P63390	FCGR1B	2.58492	12.2329	1.27472e-07	0.00105038
A_21_P0008280	LOC102724190	-0.528519	5.6455	1.4438e-07	0.00105038
A_19_P00812190	XLOC_l2_000297	2.18445	8.6072	2.98732e-07	0.00193183
A_23_P80778	DIRC2	-0.633834	7.67891	3.41716e-07	0.00198882
A_33_P3260747	NHSL2	-0.843923	6.16646	4.49207e-07	0.00232866
A_23_P81898	UBD	3.46006	9.96131	5.3493e-07	0.00232866
A_22_P00009727	LOC101927153	-0.713659	5.71144	5.64622e-07	0.00232866
A_23_P329261	KCNJ2	2.13564	9.11383	6.11087e-07	0.00232866
A_33_P3256902		0.892096	10.555	6.27896e-07	0.00232866
A_32_P56001	CD93	-1.30185	6.57318	6.40171e-07	0.00232866
A_23_P74290	GBP5	2.14052	13.8216	7.54899e-07	0.00258446
A_21_P0010535	XLOC_l2_000297	2.11233	10.6888	8.62124e-07	0.00278299
A_24_P167642	GCH1	1.84448	8.64179	9.16939e-07	0.00278299
A_33_P3449417	KARS	0.871481	10.2297	9.56338e-07	0.00278299
A_22_P00004795	lnc-CXCL2-1	-0.761114	5.75464	1.10013e-06	0.00304899
A_33_P3311439	GCH1	2.13884	8.99599	1.67927e-06	0.0044017
A_24_P322353	PSTPIP2	1.26271	7.49201	1.74669e-06	0.0044017
A_23_P3014	RNASE6	-2.06883	8.64518	1.83849e-06	0.0044017
A_24_P45446	GBP4	1.81637	11.4338	1.89073e-06	0.0044017
A_23_P420196	SOCS1	1.66255	9.22423	2.60127e-06	0.00582294
A_23_P1962	RARRES3	1.08378	13.4322	3.18065e-06	0.00685618
A_24_P98109	SNX10	1.0752	11.6222	3.36851e-06	0.00693469
A_33_P3310784	TM6SF1	-0.545892	6.13297	3.5595e-06	0.00693469
A_23_P252471	PECAM1	-1.26154	8.25317	3.57452e-06	0.00693469
A_33_P3413098	LOC100129550	-0.593143	7.50571	3.83426e-06	0.00719864
A_23_P338479	CD274	3.10567	10.097	4.09416e-06	0.00725191
A_23_P65651	WARS	2.30432	11.0665	4.11184e-06	0.00725191
A_33_P3217465	MID1IP1	-0.691181	9.35461	4.89846e-06	0.00838516
A_23_P166087	RASSF2	-0.935753	11.156	5.72045e-06	0.00923401
A_22_P00000688	lnc-ADAM2-1	1.42777	7.04164	5.84322e-06	0.00923401
A_23_P41344	EREG	-1.73758	6.78028	5.87032e-06	0.00923401
A_21_P0010536	GBP3	1.7106	10.3681	6.90346e-06	0.0105734
A_23_P61637	HAL	-0.970708	5.97179	7.21967e-06	0.0107742
A_33_P3381513	CD274	2.32786	8.57166	7.82078e-06	0.0109304
A_23_P30283	FAM174A	-0.976781	7.21116	7.85623e-06	0.0109304
A_33_P3236177	ANG	-1.55945	7.06783	7.88778e-06	0.0109304
A_22_P00011121	LOC101928143	-1.24886	7.00873	9.31256e-06	0.012581
A_22_P00000636		1.54149	7.47793	9.51121e-06	0.012581
A_33_P3221989	CACNB4	-0.737027	5.81486	1.03311e-05	0.0131935
A_23_P167389	ARAP3	-0.866583	8.90898	1.04277e-05	0.0131935
A_23_P21409	CEP63	-0.756878	7.77066	1.07742e-05	0.0133419
A_23_P10559	AATK	-1.73128	7.40053	1.15409e-05	0.0139935
A_33_P3327822	SH3BGR	-0.631215	5.95362	1.1974e-05	0.01413
A_32_P6344	MAP2K4	-0.652996	9.06137	1.23538e-05	0.01413
A_33_P3234899	PSMB3	0.855967	11.3383	1.23818e-05	0.01413
A_33_P3302662	TLE4	-0.543617	6.00247	1.27111e-05	0.0142269
A_22_P00015520		0.839734	7.14341	1.33412e-05	0.0146341
A_23_P91390	THBD	-2.45655	9.88014	1.35778e-05	0.0146341
A_23_P18452	CXCL9	3.45479	9.31201	1.50458e-05	0.0159215
A_33_P3257627		-0.538201	6.00654	1.7093e-05	0.0177648
A_23_P21560	FAM49A	-0.795719	8.64333	1.7447e-05	0.0178146
A_24_P10233	DAPK2	-0.966884	7.17389	1.79344e-05	0.0179966
A_33_P3284933	IL27	1.67503	8.50919	1.99398e-05	0.0196698
A_33_P3280721	WLS	-1.23998	7.03281	2.02861e-05	0.0196779
A_33_P3264895	RHEBL1	1.01583	8.86087	2.14704e-05	0.0204852
A_33_P3865368	LOC254896	-1.267	6.97449	2.21318e-05	0.0207757
A_24_P416997	APOL3	0.794324	7.61849	2.28269e-05	0.0210881
A_23_P58390	C4orf32	0.987766	8.00888	2.37394e-05	0.0213926
A_23_P370682	BATF2	1.88562	11.1757	2.38917e-05	0.0213926
A_24_P48898	APOL2	1.2195	11.4634	2.49063e-05	0.0219632
A_23_P91640	ASPHD2	0.959374	7.23954	2.53694e-05	0.0220377
A_23_P37569	MAN2A2	-0.817551	8.09637	2.66042e-05	0.0227705
A_21_P0010537	GBP1P1	0.995219	6.84484	2.73057e-05	0.0230322
A_33_P3226050	GATSL3	-0.655074	8.75603	2.83024e-05	0.0235318
A_23_P254031	TTF1	-0.424225	7.44068	2.95363e-05	0.0242119
A_23_P75430	SMCO4	1.68625	11.1775	3.06472e-05	0.0244995
A_23_P153461	LPPR2	-0.631245	6.65708	3.0729e-05	0.0244995
A_23_P144096	CISH	1.95133	9.3754	3.32297e-05	0.025659
A_24_P348989	LILRA1	-0.788494	7.13891	3.33214e-05	0.025659
A_23_P42353	ETV7	1.53366	9.07653	3.37774e-05	0.025659
A_24_P353638	SLAMF7	1.6888	12.1006	3.39469e-05	0.025659
A_23_P129476	VPS9D1	1.27369	9.48173	3.75658e-05	0.0280303
A_33_P3399571	VNN1	-1.4959	6.95126	3.81472e-05	0.0281039
A_23_P53763	KIAA0226L	-1.04228	7.52567	3.96135e-05	0.0288193
A_23_P67932	CXCR1	-1.43767	7.51318	4.32783e-05	0.0310968
A_23_P62890	GBP1	1.79811	9.67759	4.42945e-05	0.0314388
A_33_P3803639	TRAF2	0.613771	9.82084	4.58911e-05	0.0321796
A_33_P3227716	GATSL3	-0.645822	8.59502	4.96476e-05	0.0337991
A_23_P88381	NUMB	-0.568598	8.0312	4.98196e-05	0.0337991
A_23_P379071	FBXL13	-1.15764	6.95918	5.00379e-05	0.0337991
A_21_P0010778	XLOC_l2_001134	0.907329	7.77886	5.08524e-05	0.0337991
A_33_P3407880	ANKRD22	2.24326	8.17872	5.11042e-05	0.0337991
A_23_P39840	VAMP5	1.64319	10.6057	5.1878e-05	0.0339253
A_33_P3384835	LOC101927100	1.38058	7.6574	5.29362e-05	0.0342327
A_24_P53051	LACTB	0.887315	8.1841	5.51768e-05	0.0352895
A_32_P209960	CIITA	1.63927	8.11403	5.68473e-05	0.0358342
A_33_P3312784		-0.509439	5.75157	5.77809e-05	0.0358342
A_21_P0000679	LINC01578	-0.494725	6.98527	5.80932e-05	0.0358342
A_21_P0005681	lnc-WRN-4	-0.259252	5.44833	5.84913e-05	0.0358342
A_33_P3372124	TRAFD1	0.705825	11.3604	6.44975e-05	0.0391023
A_23_P25155	GPR84	2.81186	9.44831	6.9976e-05	0.0419863
A_22_P00021195	LOC101928504	-0.779409	6.55269	7.22482e-05	0.0429073
A_23_P404678	RAB3D	-0.511443	6.01927	7.36192e-05	0.0432799
A_24_P303091	CXCL10	3.44065	9.21239	7.46957e-05	0.0434736
A_33_P3362311	C6orf222	0.804556	6.45553	7.59424e-05	0.0437307
A_33_P3280694	GSAP	0.98293	8.02916	7.66782e-05	0.0437307
A_21_P0008460		-0.653176	6.23983	7.80677e-05	0.0437307
A_21_P0000841	PRKAG2-AS1	-1.10407	8.40912	7.84986e-05	0.0437307
A_33_P3217332	ZNF93	-0.383578	6.59233	7.89642e-05	0.0437307
A_23_P122924	INHBA	2.46695	8.48924	8.11099e-05	0.0437307
A_33_P3398448	PARP10	0.937705	11.1717	8.12116e-05	0.0437307
A_23_P165624	TNFAIP6	2.10099	12.5024	8.1746e-05	0.0437307
A_24_P165423	RBP7	-0.819835	6.83534	8.24263e-05	0.0437307
A_23_P500614	TNFRSF8	-1.58588	7.27025	8.26512e-05	0.0437307
A_33_P3256232	MIIP	0.621686	10.4569	8.49628e-05	0.0443557
A_22_P00004191	LOC101928617	-0.782779	9.57641	8.53566e-05	0.0443557
A_24_P256380	WLS	-0.525753	5.725	8.86788e-05	0.0455436
A_23_P99515	MEDAG	-0.644503	5.95575	8.92076e-05	0.0455436
A_24_P370096	ZNF230	-0.376065	6.52233	9.21502e-05	0.0466368
A_22_P00015897	SNHG6	-0.641599	10.9263	9.8031e-05	0.0487927
A_23_P205531	RNASE4	-0.555718	5.83773	0.000100267	0.0487927
A_33_P3258617	PLIN2	-1.51671	9.04576	0.000100752	0.0487927
A_24_P397817	LEP	-2.05479	6.97416	0.000100862	0.0487927
A_23_P60248	TXN	1.33817	13.0397	0.000101192	0.0487927
A_33_P3551349		-0.74009	6.65342	0.00010144	0.0487927
A_24_P161463	ZFAS1	-0.525074	12.5374	0.000103675	0.0490832
A_23_P323761	TRAF3IP3	-0.754868	11.0788	0.000103731	0.0490832

### Sheet: TB1_Visit2
SDE transcripts for IGRA+ vs IGRA- in TB1 tubes at Visit 2
Agilent Probe ID	GeneSymbol	log2FoldChange	AveExpr	P.Value	adj.P.Val
A_21_P0010535	XLOC_l2_000297	1.94173	10.3727	4.11635e-09	0.000239576
A_33_P3298587	SBNO2	0.869952	10.6479	1.35055e-07	0.00252786
A_23_P63390	FCGR1B	2.64074	12.3199	1.45744e-07	0.00252786
A_33_P3407880	ANKRD22	2.37154	8.44286	1.73733e-07	0.00252786
A_23_P65651	WARS	2.00892	10.6142	2.39851e-07	0.00279191
A_21_P0010727	FCGR1A	1.55265	8.49814	3.93268e-07	0.0033584
A_23_P420196	SOCS1	1.70871	9.30772	4.03924e-07	0.0033584
A_23_P370682	BATF2	2.0686	11.0723	8.71434e-07	0.00633979
A_33_P3288359	PSMB10	1.14754	13.5034	1.31887e-06	0.00852882
A_23_P255331	MGARP	-0.773217	6.19168	1.48728e-06	0.00865613
A_21_P0010537	GBP1P1	1.03468	6.94524	2.59302e-06	0.0137197
A_24_P365767	CYBB	1.51064	12.4151	3.77256e-06	0.0181221
A_24_P45446	GBP4	1.72561	11.0373	4.04782e-06	0.0181221
A_33_P3405424	IL4I1	2.0645	11.4092	4.83444e-06	0.0183677
A_23_P338479	CD274	2.22019	9.70006	5.24156e-06	0.0183677
A_33_P3379463	LYPLA2	0.510838	9.93239	5.24542e-06	0.0183677
A_24_P165864	P2RY14	2.44696	10.9433	5.36505e-06	0.0183677
A_23_P144096	CISH	2.07571	9.59884	6.43458e-06	0.0208055
A_24_P48204	SECTM1	1.3476	12.7533	7.94832e-06	0.0220242
A_23_P28434	VAMP8	0.837897	12.4855	8.23298e-06	0.0220242
A_33_P3294608	MVP	0.804209	12.3149	8.66065e-06	0.0220242
A_23_P25433	C12orf4	0.732613	7.53265	8.84008e-06	0.0220242
A_19_P00812190	XLOC_l2_000297	1.98612	8.6322	9.05708e-06	0.0220242
A_21_P0010536	GBP3	1.5461	10.2054	9.082e-06	0.0220242
A_23_P129476	VPS9D1	1.37424	9.48551	1.0682e-05	0.0229192
A_23_P74290	GBP5	2.20006	13.5419	1.0938e-05	0.0229192
A_24_P357709	VPS8	-0.443064	6.46364	1.09897e-05	0.0229192
A_23_P14174	TNFSF13B	1.52325	9.57264	1.14159e-05	0.0229192
A_23_P112260	GNG10	1.09174	9.93382	1.14879e-05	0.0229192
A_33_P3245126		0.716527	6.70464	1.21402e-05	0.0229192
A_23_P30913	HLA-DPA1	1.72168	12.9022	1.22308e-05	0.0229192
A_23_P74278	PDE4B	0.741659	10.2653	1.26317e-05	0.0229192
A_22_P00004415		-0.514137	5.75792	1.37288e-05	0.0229192
A_23_P39840	VAMP5	1.94087	10.8249	1.42016e-05	0.0229192
A_33_P3449417	KARS	0.712677	10.0755	1.43939e-05	0.0229192
A_23_P329870	RHBDF2	1.30189	11.367	1.45201e-05	0.0229192
A_32_P56249	USP30-AS1	1.60719	9.43719	1.49586e-05	0.0229192
A_23_P145874	SAMD9L	1.59749	10.7828	1.49642e-05	0.0229192
A_23_P27795	SPINT2	1.30365	10.996	1.71372e-05	0.025292
A_33_P3226810	TNFSF10	1.25468	10.9641	1.73825e-05	0.025292
A_23_P112026	IDO1	3.36244	11.8599	1.88468e-05	0.0255693
A_23_P65427	PSME2	1.57335	14.4059	1.88801e-05	0.0255693
A_23_P200138	SLAMF8	2.558	9.37166	1.88911e-05	0.0255693
A_23_P127288	IL2RA	1.7283	7.59686	2.0563e-05	0.0266835
A_23_P90099	TMEM205	0.70896	11.1246	2.06312e-05	0.0266835
A_21_P0010728	FCGR1B	2.11727	10.0881	2.18179e-05	0.0276049
A_23_P15108	YPEL3	-0.865536	9.61304	2.33801e-05	0.028952
A_32_P147078	SLC8A1	1.26876	7.72605	2.493e-05	0.0294758
A_23_P150018	DUSP5	0.807834	7.08726	2.52581e-05	0.0294758
A_23_P74320	SCYL3	0.60248	7.31687	2.54607e-05	0.0294758
A_33_P3417695	ODF3B	1.27804	9.52799	2.58288e-05	0.0294758
A_33_P3398448	PARP10	0.811569	11.0712	2.75759e-05	0.0308643
A_33_P3353581	IGBP1	-0.596717	9.50232	3.32896e-05	0.0344041
A_24_P199929	VPS54	0.348703	6.19837	3.41955e-05	0.0344041
A_23_P358944	PML	1.20148	9.60908	3.46425e-05	0.0344041
A_33_P3214650	TAP2	1.22289	10.1523	3.48996e-05	0.0344041
A_24_P274270	STAT1	1.32942	10.6775	3.49702e-05	0.0344041
A_23_P160025	IFI16	0.736943	9.13337	3.53037e-05	0.0344041
A_23_P4662	BCL3	0.953516	11.0917	3.53897e-05	0.0344041
A_23_P18604	LAP3	2.10835	10.2098	3.5878e-05	0.0344041
A_23_P142075	ACP5	1.43023	10.7378	3.62493e-05	0.0344041
A_23_P416894	GSAP	1.40403	8.77107	3.66498e-05	0.0344041
A_23_P121253	TNFSF10	1.30834	11.1484	3.74032e-05	0.034554
A_32_P351968	HLA-DMB	1.97267	11.0605	4.02407e-05	0.0365946
A_23_P136573	ST3GAL5	0.85639	8.47047	4.14063e-05	0.036895
A_33_P3383866	TREX1	0.824847	9.1916	4.18389e-05	0.036895
A_23_P340848	PTGIR	0.811393	7.01499	4.25799e-05	0.036988
A_33_P3413989	SERPING1	1.73523	8.53695	4.62365e-05	0.0391754
A_23_P206369	TMEM208	0.855543	11.9172	4.64443e-05	0.0391754
A_33_P3280694	GSAP	1.0964	7.92225	4.72667e-05	0.0392996
A_32_P171313	GNB4	1.17373	9.27544	4.91112e-05	0.0399221
A_24_P172481	TRIM22	0.806401	9.13896	4.93873e-05	0.0399221
A_33_P3381513	CD274	1.73354	8.20451	5.09287e-05	0.0403713
A_33_P3234899	PSMB3	0.945836	11.339	5.13303e-05	0.0403713
A_33_P3236222		-0.359989	5.46947	5.22874e-05	0.0404829
A_22_P00024322	lnc-GBP6-1	0.671878	6.79406	5.28634e-05	0.0404829
A_23_P207911	TRPV2	0.761131	10.0617	5.63325e-05	0.0425793
A_32_P209960	CIITA	1.72338	8.14262	5.91793e-05	0.0437023
A_23_P78092	EVI2A	-0.965953	11.7297	5.932e-05	0.0437023
A_23_P215461	LIMK1	0.543385	6.91389	6.02386e-05	0.0438243
A_23_P165624	TNFAIP6	2.10246	12.0879	6.15986e-05	0.0442605
A_23_P81898	UBD	2.97973	9.99253	6.29954e-05	0.0443832
A_23_P329261	KCNJ2	1.92235	8.89883	6.32946e-05	0.0443832
A_33_P3390853	LINC01420	0.730394	9.99121	6.61971e-05	0.045854
A_33_P3343120	IRF8	0.934073	9.2799	6.69678e-05	0.045854
A_23_P500614	TNFRSF8	-0.9945	7.22659	6.77856e-05	0.0458743
A_23_P1962	RARRES3	1.11131	13.4363	7.11085e-05	0.0475699
A_23_P317105	AKAP10	-0.702862	7.39659	7.25232e-05	0.047679
A_23_P132388	SCO2	0.898555	9.84124	7.291e-05	0.047679
A_33_P3286157	TNFRSF4	1.47163	8.38317	7.39586e-05	0.0478274
A_23_P171255	IGBP1	-0.660493	8.18848	7.56489e-05	0.0483829
A_24_P36890	RAP1GAP	-0.276975	5.58092	7.69198e-05	0.048661
A_33_P3372124	TRAFD1	0.880743	11.2313	7.92105e-05	0.0495713

### Sheet: TB2_Visit1
SDE transcripts for IGRA+ vs IGRA- in TB2 tubes at Visit 1
Agilent Probe ID	GeneSymbol	log2FoldChange	AveExpr	P.Value	adj.P.Val
A_33_P3229402	PECAM1	-0.719576	6.62967	1.22e-07	0.00367733
A_23_P200138	SLAMF8	3.02978	9.35586	1.41e-07	0.00367733
A_19_P00808588	GBP1P1	1.47306	7.2636	1.9e-07	0.00367733
A_23_P112026	IDO1	3.27436	11.7903	9.17e-07	0.0133393
A_19_P00812190	XLOC_l2_000297	2.01173	8.37896	1.7e-06	0.0197644
A_33_P3449417	KARS	0.875769	10.2405	2.41e-06	0.0200668
A_33_P3221989	CACNB4	-0.720332	5.84772	3.44e-06	0.0200668
A_23_P252471	PECAM1	-1.07025	8.17967	4.23e-06	0.0200668
A_23_P3014	RNASE6	-1.96012	8.57347	4.25e-06	0.0200668
A_23_P1962	RARRES3	1.03981	13.3837	4.4e-06	0.0200668
A_32_P6344	MAP2K4	-0.610487	9.06782	4.8e-06	0.0200668
A_23_P63390	FCGR1B	2.36281	12.094	4.81e-06	0.0200668
A_21_P0005293		-0.72463	6.32132	4.87e-06	0.0200668
A_33_P3236177	ANG	-1.41887	7.13058	4.94e-06	0.0200668
A_23_P10559	AATK	-1.33889	7.43968	5.17e-06	0.0200668
A_21_P0010537	GBP1P1	1.01911	6.72117	5.68e-06	0.0206603
A_23_P81898	UBD	3.43879	9.86778	7.5e-06	0.0249241
A_33_P3227716	GATSL3	-0.602817	8.63666	7.71e-06	0.0249241
A_33_P3217465	MID1IP1	-0.508584	9.37415	8.89e-06	0.025467
A_33_P3257609	PPP1R12B	-0.659896	5.97954	8.99e-06	0.025467
A_23_P65651	WARS	2.02862	11.0187	9.19e-06	0.025467
A_23_P21409	CEP63	-0.807891	7.76257	1.03e-05	0.0266197
A_21_P0008460		-0.603687	6.21377	1.05e-05	0.0266197
A_23_P65427	PSME2	1.20269	14.4889	1.18e-05	0.0287124
A_23_P365719	TAPBP	0.655662	10.8518	1.27e-05	0.0295808
A_33_P3260747	NHSL2	-0.927907	6.19581	1.33e-05	0.0298392
A_23_P420196	SOCS1	1.56839	9.1868	1.38e-05	0.0298392
A_32_P209960	CIITA	1.58586	8.10156	1.54e-05	0.0314861
A_23_P396353	NIN	-0.64339	7.69154	1.57e-05	0.0314861
A_23_P166087	RASSF2	-0.901854	11.148	1.92e-05	0.0372019
A_22_P00011121	LOC101928143	-1.01628	6.81475	2.04e-05	0.0383287
A_23_P370682	BATF2	1.91398	11.2074	2.21e-05	0.0401921
A_23_P201790	PPP1R12B	-1.24999	8.17215	2.37e-05	0.0417289
A_23_P205531	RNASE4	-0.527188	5.83221	2.63e-05	0.0450829
A_21_P0009501	LOC339298	-0.537267	5.85333	2.75e-05	0.0453767
A_33_P3335629	TMEM208	0.995375	9.48722	2.88e-05	0.0453767
A_23_P39840	VAMP5	1.67451	10.5895	2.98e-05	0.0453767
A_23_P80778	DIRC2	-0.681922	7.6595	2.98e-05	0.0453767
A_23_P91390	THBD	-1.97622	10.1614	3.04e-05	0.0453767
A_21_P0010535	XLOC_l2_000297	1.75932	10.3654	3.55e-05	0.049904
A_23_P80377	PACSIN2	-0.938165	7.75453	3.56e-05	0.049904
A_22_P00021176	lnc-RNASE6-1	-0.440152	5.82896	3.62e-05	0.049904
A_33_P3327822	SH3BGR	-0.694366	5.95631	3.69e-05	0.049904

### Sheet: TB2_Visit2
SDE transcripts for IGRA+ vs IGRA- in TB2 tubes at Visit 2
Agilent Probe ID	GeneSymbol	log2FoldChange	AveExpr	P.Value	adj.P.Val
A_23_P112026	IDO1	3.64913	12.0666	2.90794e-07	0.0126425
A_23_P370682	BATF2	2.52885	11.0872	7.44996e-07	0.0126425
A_21_P0010535	XLOC_l2_000297	2.13134	10.3941	1.10738e-06	0.0126425
A_23_P63390	FCGR1B	2.94735	12.316	1.26358e-06	0.0126425
A_23_P74290	GBP5	2.56693	13.7232	1.52617e-06	0.0126425
A_23_P200138	SLAMF8	2.62294	9.45523	1.68713e-06	0.0126425
A_23_P206369	TMEM208	1.04726	11.9221	1.95203e-06	0.0126425
A_32_P194115	SUN2	-0.583141	7.19989	1.97252e-06	0.0126425
A_23_P145874	SAMD9L	1.62181	10.8314	2.14968e-06	0.0126425
A_23_P65651	WARS	2.18225	10.8041	2.19022e-06	0.0126425
A_19_P00812190	XLOC_l2_000297	2.23752	8.63802	2.491e-06	0.0126425
A_33_P3280694	GSAP	1.1208	8.10175	2.75187e-06	0.0126425
A_23_P65427	PSME2	1.65692	14.4805	2.82387e-06	0.0126425
A_33_P3288359	PSMB10	1.17334	13.4864	3.39761e-06	0.0128145
A_33_P3449417	KARS	0.718074	10.2292	3.5472e-06	0.0128145
A_21_P0010536	GBP3	2.06166	10.2769	3.60138e-06	0.0128145
A_23_P3221	SQRDL	1.12307	13.5499	3.743e-06	0.0128145
A_33_P3294608	MVP	0.850697	12.3253	5.35766e-06	0.0162123
A_33_P3381513	CD274	2.03155	8.53939	5.37022e-06	0.0162123
A_24_P45446	GBP4	1.89954	11.2667	5.57113e-06	0.0162123
A_21_P0010727	FCGR1A	1.7141	8.49675	6.03188e-06	0.0167172
A_24_P48204	SECTM1	1.55122	12.7585	7.30145e-06	0.0180012
A_19_P00808588	GBP1P1	1.54955	7.52656	7.79067e-06	0.0180012
A_24_P48898	APOL2	1.20804	11.3557	7.84152e-06	0.0180012
A_24_P274270	STAT1	1.64937	10.6922	7.88894e-06	0.0180012
A_33_P3372124	TRAFD1	0.952856	11.2989	8.04164e-06	0.0180012
A_23_P420196	SOCS1	1.63607	9.36255	9.51952e-06	0.0189964
A_24_P378019	IRF7	1.3892	12.8033	9.58786e-06	0.0189964
A_23_P351734	NPHP4	-0.428542	6.48016	1.05895e-05	0.0189964
A_24_P165864	P2RY14	2.84477	11.0273	1.103e-05	0.0189964
A_24_P365767	CYBB	1.50332	12.4502	1.18177e-05	0.0189964
A_33_P3398448	PARP10	0.769756	11.0935	1.183e-05	0.0189964
A_23_P338479	CD274	2.5269	10.124	1.1843e-05	0.0189964
A_23_P329870	RHBDF2	1.17578	11.5774	1.19128e-05	0.0189964
A_23_P132316	APOBEC3D	0.329364	6.31473	1.19214e-05	0.0189964
A_33_P3226810	TNFSF10	1.4189	10.6999	1.19636e-05	0.0189964
A_24_P136866	SLC8A1	1.02246	8.33562	1.20765e-05	0.0189964
A_19_P00315506	KIAA0040	0.813022	8.60237	1.33034e-05	0.020127
A_23_P1962	RARRES3	1.25945	13.439	1.3637e-05	0.020127
A_24_P335305	OAS3	1.27408	7.75627	1.38328e-05	0.020127
A_23_P112260	GNG10	1.44256	9.70407	1.42137e-05	0.0201768
A_24_P11965	MRFAP1	-0.719683	8.25792	1.49766e-05	0.0203525
A_23_P14174	TNFSF13B	1.62287	9.3184	1.51603e-05	0.0203525
A_24_P98109	SNX10	1.22849	11.6781	1.53865e-05	0.0203525
A_23_P5831	HPCAL1	-1.29834	9.25125	1.61883e-05	0.0207139
A_23_P380857	APOL4	0.845131	7.33386	1.63715e-05	0.0207139
A_33_P3413989	SERPING1	1.72143	8.41219	1.67752e-05	0.0207731
A_23_P132388	SCO2	0.986321	9.70207	1.74519e-05	0.0210543
A_24_P87931	APOL1	1.10141	9.69436	1.77258e-05	0.0210543
A_21_P0010537	GBP1P1	0.964203	6.84968	1.9688e-05	0.0229172
A_33_P3234899	PSMB3	1.14969	11.3274	2.02282e-05	0.0230844
A_24_P71244	PIK3CD	-0.539348	8.45343	2.19629e-05	0.024582
A_23_P25433	C12orf4	0.748542	7.54986	2.34138e-05	0.0257115
A_21_P0010728	FCGR1B	2.40784	10.1839	2.426e-05	0.0258895
A_32_P209960	CIITA	1.55871	8.13134	2.55243e-05	0.0258895
A_23_P129476	VPS9D1	1.53515	9.41861	2.5697e-05	0.0258895
A_33_P3298587	SBNO2	0.926849	10.7399	2.57775e-05	0.0258895
A_33_P3407880	ANKRD22	2.24348	8.31534	2.58001e-05	0.0258895
A_23_P329261	KCNJ2	1.98525	8.85515	3.03461e-05	0.0299351
A_22_P00023828	CES3	-0.432847	5.67552	3.43439e-05	0.0333141
A_24_P322353	PSTPIP2	1.05532	7.26612	3.49443e-05	0.0333408
A_23_P18452	CXCL9	3.46933	9.50524	3.56077e-05	0.0334258
A_23_P62890	GBP1	1.91866	9.52245	3.94066e-05	0.0362656
A_32_P147078	SLC8A1	1.04161	7.67962	3.98791e-05	0.0362656
A_33_P3264846	SAMD9L	1.36637	8.58499	4.08272e-05	0.0365567
A_23_P68155	IFIH1	1.30676	11.3012	4.15775e-05	0.0366644
A_23_P39840	VAMP5	2.09623	10.7991	4.71098e-05	0.0404685
A_24_P233960	SNX27	-0.889105	7.09832	4.74657e-05	0.0404685
A_23_P62907	ATF6	0.651233	8.47461	4.79773e-05	0.0404685
A_23_P202978	CASP1	1.12655	11.0479	4.93723e-05	0.0408192
A_33_P3413987	SERPING1	1.44493	7.88634	4.97958e-05	0.0408192
A_22_P00009727	LOC101927153	-0.5688	5.77754	5.06439e-05	0.0409379
A_23_P171255	IGBP1	-0.652723	8.23631	5.38302e-05	0.0429174
A_24_P557479	XAF1	1.20711	8.78338	5.70918e-05	0.0441733
A_33_P3382162	RFX5	0.964213	8.26078	5.72567e-05	0.0441733
A_23_P81898	UBD	3.02146	10.0774	5.85645e-05	0.0441733
A_23_P121253	TNFSF10	1.66276	10.9355	5.86209e-05	0.0441733
A_23_P416894	GSAP	1.27265	8.92854	5.92003e-05	0.0441733
A_21_P0014492		-0.715556	7.6207	6.20234e-05	0.045694
A_23_P69109	PLSCR1	1.49374	10.3522	6.38871e-05	0.0461689
A_23_P18604	LAP3	2.1937	10.1972	6.43281e-05	0.0461689
A_23_P422540	USP22	-0.601343	7.3298	6.50479e-05	0.0461689
A_24_P161018	PARP14	1.54202	10.7383	6.61248e-05	0.0463678
A_24_P87763	EEF2	-0.624443	10.4582	7.0671e-05	0.0489657
A_24_P31235	EIF5A	0.721483	8.93793	7.29695e-05	0.0497068
A_23_P123672	TDRD7	0.894626	8.53765	7.34486e-05	0.0497068
