## Supplementary File 3 for "Host transcriptional response to TB preventive therapy differentiates two sub-groups of IGRA-positive individuals"

### Sheet: TB1 versus Negative
Significantly differentially expressed (SDE) transcripts TB1 vs negative tube at Visit 1 in IGRA-
Agilent Probe ID	GeneSymbol	log2FoldChange	AveExpr	P.Value	adj.P.Val
A_23_P162874	HSP90AA1	-2.5444	13.69	1.36565e-06	0.0205905
A_33_P3849600	HSP90AA2P	-2.48456	11.7388	1.41513e-06	0.0205905
A_33_P3269203	SERPINH1	-1.70419	8.17838	1.26463e-06	0.0205905
A_33_P3408054		-1.10726	10.7928	7.52309e-07	0.0205905
A_33_P3415430	HSPA1B	-3.55743	11.2222	4.04856e-06	0.0212312
A_24_P237036	TNFSF14	-1.228	9.63097	4.37207e-06	0.0212312
A_24_P84428	CACYBP	-1.06132	9.07974	2.31995e-06	0.0212312
A_24_P393958	DNAJB4	-0.901274	7.16865	4.37749e-06	0.0212312
A_23_P135184	RALGDS	-0.822573	11.4227	3.3165e-06	0.0212312
A_33_P3424591		0.627196	9.47091	3.19944e-06	0.0212312
A_33_P3351180		0.72358	10.55	4.10795e-06	0.0212312
A_21_P0000841	PRKAG2-AS1	1.00265	9.07157	2.33965e-06	0.0212312
A_24_P823684	HSP90AB1	-0.906268	8.97055	5.83357e-06	0.0261169
A_23_P111132	HSPA1A	-3.32328	11.9323	9.59296e-06	0.0265131
A_33_P3348752	HSPH1	-2.61938	9.28697	1.04775e-05	0.0265131
A_23_P90062	DNAJB1	-2.49332	10.9138	9.69003e-06	0.0265131
A_33_P3665777	HSP90AA1	-2.22839	13.7546	8.30482e-06	0.0265131
A_32_P199252	HSP90AA1	-2.18846	10.8965	9.58279e-06	0.0265131
A_23_P214079	SPINK1	-2.0924	7.8523	8.35973e-06	0.0265131
A_33_P3424754		0.669729	7.0161	7.21514e-06	0.0265131
A_33_P3395675		0.756412	10.9967	6.46417e-06	0.0265131
A_33_P3422298		0.803157	9.41407	1.01481e-05	0.0265131
A_33_P3341601	WDR86	1.03669	7.07877	8.84876e-06	0.0265131
A_23_P138805	CHORDC1	-0.799126	8.87789	1.11775e-05	0.0271059
A_24_P45379	CACYBP	-0.793276	6.68333	1.35784e-05	0.0295565
A_24_P284353	TMEM107	0.612967	9.67476	1.37115e-05	0.0295565
A_33_P3379039	IGLL5	0.82533	10.1169	1.30056e-05	0.0295565
A_33_P3226154	LOC102724332	0.668508	10.5951	1.45666e-05	0.0302782
A_23_P41344	EREG	1.23419	7.82611	1.6148e-05	0.032408
A_33_P3306146	PLAU	-2.39433	9.60848	1.99241e-05	0.0386534
A_33_P3263319		0.56401	8.11695	2.16069e-05	0.0397331
A_23_P92499	TLR2	0.793307	11.8434	2.1846e-05	0.0397331
A_23_P88119	HSPH1	-2.7243	10.6044	2.86552e-05	0.0461299
A_21_P0005579	lnc-TMEM140-1	-0.923116	8.55526	2.86058e-05	0.0461299
A_23_P114903	HSPA6	-0.612789	11.1916	2.81905e-05	0.0461299
A_33_P3714341		0.509477	6.22822	2.62432e-05	0.0461299
A_21_P0000622	WDR86-AS1	0.75942	6.79512	2.93261e-05	0.0461299

### Sheet: TB2 versus Negative
SDE transcripts TB2 vs negative tube at Visit 1 in IGRA-
Agilent Probe ID	GeneSymbol	log2FoldChange	AveExpr	P.Value	adj.P.Val
A_21_P0000841	PRKAG2-AS1	1.04716	9.07157	1.40883e-06	0.0412916
A_33_P3351180		0.770674	10.55	1.98802e-06	0.0412916
A_33_P3341601	WDR86	1.1613	7.07877	2.44967e-06	0.0412916
A_33_P3269203	SERPINH1	-1.59008	8.17838	2.83786e-06	0.0412916
