## Supplementary File 4 for "Host transcriptional response to TB preventive therapy differentiates two sub-groups of IGRA-positive individuals"

### Sheet: TB2 variable genes
474 most variable transcripts (TB2-stimulated samples)
Agilent.Probe.ID	GeneSymbol
A_23_P10559	AATK
A_23_P135486	AHSP
A_32_P385587	ALAS2
A_23_P83098	ALDH1A1
A_33_P3236177	ANG
A_33_P3295358	ANGPTL4
A_21_P0012220	ANKRD20A11P
A_21_P0012182	ANKRD20A9P
A_33_P3407880	ANKRD22
A_32_P9543	APOBEC3A
A_24_P66027	APOBEC3B
A_24_P109214	APOC1
A_33_P3223592	APOE
A_33_P3319967	ARG1
A_33_P3352382	ARG1
A_23_P339818	ARRDC4
A_23_P361820	ATG2A
A_33_P3285470	BAI1
A_23_P370682	BATF2
A_23_P160720	BATF3
A_23_P131785	BPI
A_23_P158297	BTNL3
A_33_P3247489	C11orf85
A_24_P222655	C1QA
A_23_P137366	C1QB
A_23_P101407	C3
A_23_P42282	C4B
A_23_P253791	CAMP
A_23_P26325	CCL17
A_23_P55270	CCL18
A_23_P123853	CCL19
A_23_P89431	CCL2
A_23_P17065	CCL20
A_33_P3316273	CCL3
A_24_P228130	CCL3L3
A_33_P3296181	CCL3L3
A_33_P3354589	CCL4L2
A_33_P3354604	CCL4L2
A_33_P3354607	CCL4L2
A_23_P78037	CCL7
A_23_P207456	CCL8
A_23_P212354	CCR2
A_22_P00018925	CCRL2
A_24_P97405	CCRL2
A_23_P338479	CD274
A_33_P3381513	CD274
A_23_P167328	CD38
A_23_P34597	CDA
A_23_P113613	CDCP1
A_23_P99741	CDKL1
A_23_P380240	CEACAM8
A_33_P3241269	CES1
A_33_P3281850	CGREF1
A_23_P86470	CH25H
A_23_P137665	CHI3L1
A_33_P3367850	CHRM4
A_32_P209960	CIITA
A_23_P144096	CISH
A_23_P101683	CLC
A_23_P141505	CLEC10A
A_33_P3396404	CLLU1OS
A_24_P61753	CLUH
A_24_P766716	CMKLR1
A_33_P3401826	CMPK2
A_23_P152234	CMTM2
A_23_P1331	COL13A1
A_23_P360804	CPNE5
A_23_P146946	CST6
A_23_P1552	CTSC
A_23_P94533	CTSL
A_23_P376449	CTSLP4
A_21_P0000597	CTSLP8
A_24_P303091	CXCL10
A_33_P3343175	CXCL10
A_23_P125278	CXCL11
A_23_P315364	CXCL2
A_24_P257416	CXCL2
A_24_P183150	CXCL3
A_24_P277367	CXCL5
A_23_P18452	CXCL9
A_23_P67932	CXCR1
A_33_P3214550	CXCR2
A_33_P3375859	CXCR2P1
A_33_P3294277	CYP4F3
A_23_P255257	DCAF12
A_23_P31816	DEFA3
A_23_P326080	DEFA4
A_23_P71480	DEFB1
A_23_P131139	DIRC1
A_33_P3381870	DMTN
A_23_P206140	DNAJA4
A_23_P90062	DNAJB1
A_33_P3347040	DPP9-AS1
A_23_P408955	E2F2
A_23_P119478	EBI3
A_23_P214821	EDN1
A_33_P3258392	EDN1
A_33_P3256952	EGLN3
A_23_P46936	EGR2
A_23_P216225	EGR3
A_23_P140675	EPB42
A_33_P3399755	EPB42
A_23_P41344	EREG
A_23_P42353	ETV7
A_33_P3360972	EXOC3L4
A_32_P108254	FAM20A
A_24_P342096	FAM27C
A_23_P166269	FAM3B
A_23_P56746	FAP
A_23_P63896	FAS
A_33_P3381127	FAS
A_23_P501831	FAXDC2
A_21_P0010727	FCGR1A
A_21_P0010728	FCGR1B
A_23_P34644	FCGR2B
A_23_P201211	FCRL5
A_33_P3298810	FFAR3
A_23_P217319	FGF13
A_33_P3332018	FGL2
A_22_P00015150	FLJ27255
A_21_P0000024	FLT1
A_24_P252996	FOLR3
A_23_P429998	FOSB
A_33_P3363425	FRMD3
A_33_P3411075	FSCN1
A_33_P3414789	FSD1
A_23_P62890	GBP1
A_19_P00808588	GBP1P1
A_21_P0010536	GBP3
A_23_P51487	GBP3
A_24_P167642	GCH1
A_33_P3311439	GCH1
A_23_P16523	GDF15
A_33_P3255304	GGT5
A_23_P112452	GGTA1P
A_24_P277657	GMPR
A_23_P29124	GP1BB
A_33_P3265030	GP1BB
A_23_P8640	GPER1
A_23_P25155	GPR84
A_24_P75190	HBD
A_24_P140608	HBEGF
A_23_P53137	HBG1
A_33_P3329078	HBG1
A_33_P3326235	HBM
A_23_P49254	HBQ1
A_33_P3421827	HBZ
A_23_P329924	HCAR2
A_33_P3342628	HES4
A_22_P00016430	HIF1A-AS3
A_23_P20022	HILPDA
A_33_P3229241	HIST2H2BF
A_33_P3273884	HLA-DQA1
A_33_P3293049	HLA-DQA1
A_23_P30900	HLA-DQA2
A_24_P852756	HLA-DQA2
A_23_P136683	HLA-DQB1
A_33_P3424217	HLA-DQB1
A_33_P3424222	HLA-DQB1
A_23_P19510	HLA-DQB2
A_33_P3267865	HLA-J
A_23_P206760	HP
A_33_P3289236	HPR
A_23_P63209	HSD11B1
A_32_P199252	HSP90AA1
A_23_P111132	HSPA1A
A_33_P3415430	HSPA1B
A_23_P114903	HSPA6
A_33_P3382331	HSPA6
A_23_P88119	HSPH1
A_33_P3348752	HSPH1
A_23_P112026	IDO1
A_24_P12690	IDO2
A_24_P270460	IFI27
A_23_P45871	IFI44L
A_23_P201459	IFI6
A_23_P52266	IFIT1
A_33_P3395532	IFIT1B
A_23_P151294	IFNG
A_23_P353035	IGFBP7
A_33_P3351180	IGHA1
A_23_P61042	IGHA2
A_33_P3424591	IGHG1
A_33_P3263319	IGHG3
A_24_P24371	IGHG4
A_23_P167168	IGJ
A_24_P626951	IGKV1-16
A_33_P3422298	IGLC6
A_24_P239076	IGLL1
A_33_P3379039	IGLL5
A_23_P251031	IL13
A_23_P72096	IL1A
A_33_P3284933	IL27
A_23_P127288	IL2RA
A_23_P71037	IL6
A_23_P122924	INHBA
A_33_P3352970	IRAK2
A_23_P500271	IRF5
A_23_P95790	ITLN1
A_23_P210763	JAG1
A_33_P3255290	JAKMIP2
A_23_P329261	KCNJ2
A_23_P130815	KIR2DS2
A_24_P117410	KLHDC7B
A_24_P148836	KLHDC8B
A_23_P128281	KLRC3
A_23_P68851	KREMEN1
A_33_P3379396	KRT1
A_32_P48825	KRT72
A_33_P3311267	KRTAP19-2
A_23_P209129	LAIR2
A_33_P3338121	LAMB3
A_23_P29773	LAMP3
A_23_P40295	LAMP5
A_23_P18604	LAP3
A_23_P169437	LCN2
A_24_P397817	LEP
A_23_P120902	LGALS2
A_23_P4773	LILRB5
A_22_P00007364	LINC00570
A_19_P00320275	LINC00632
A_33_P3242923	LINC00640
A_21_P0005443	LINC00996
A_21_P0000869	LINC01093
A_22_P00000638	LINC01093
A_19_P00806473	LINC02154
A_22_P00011746	LINC02528
A_21_P0005595	lnc-AC091801.1.1-5
A_22_P00000688	lnc-ADAM2-1
A_22_P00003384	lnc-CCDC102B-8
A_21_P0001364	lnc-DDX20-4
A_22_P00021949	lnc-EGR3-1
A_22_P00006971	lnc-GDE1-1
A_21_P0005052	lnc-HDAC2-1
A_22_P00019896	lnc-KDM5A-3
A_22_P00021102	lnc-LRRC17-1
A_21_P0009957	lnc-PI3-1
A_22_P00011901	lnc-PIK3CG-4
A_22_P00012279	lnc-PPP2R2A-1
A_22_P00023679	lnc-QPCT-3
A_22_P00014728	lnc-SLC2A13-2
A_22_P00014871	lnc-SLC6A12-4
A_22_P00015081	lnc-SNURF-3
A_21_P0005078	lnc-SOD2-2
A_21_P0009950	lnc-SSTR4-2
A_33_P3373573	lnc-UBXN4-2
A_21_P0004273	lnc-XRCC4-1
A_21_P0009710	lnc-ZNF507-1
A_21_P0000582	LOC100134317
A_22_P00024857	LOC100288798
A_21_P0011848	LOC100506922
A_22_P00009085	LOC100507006
A_21_P0014120	LOC100507291
A_33_P3388771	LOC101060810
A_21_P0007223	LOC101927056
A_22_P00008559	LOC101927059
A_33_P3384835	LOC101927100
A_22_P00006598	LOC101927675
A_21_P0007129	LOC101929295
A_21_P0010087	LOC101929866
A_21_P0007701	LOC101930164
A_21_P0011814	LOC102724689
A_33_P3865368	LOC254896
A_33_P3241661	LOC388780
A_21_P0013726	LOC403323
A_22_P00000637	LOC731424
A_23_P41664	LRRC70
A_33_P3420446	LRRD1
A_23_P166848	LTF
A_24_P148907	MAB21L2
A_33_P3329444	MAMSTR
A_23_P101992	MARCO
A_23_P310460	MDGA1
A_23_P359245	MET
A_33_P3272231	MFSD2A
A_33_P3281795	MGLL
A_32_P108156	MIR155HG
A_22_P00000636	MIR3945HG
A_23_P203888	MMP19
A_23_P12746	MRC1
A_23_P75769	MS4A4A
A_23_P36120	MS4A6A
A_33_P3352098	MS4A7
A_23_P392942	MSR1
A_24_P372223	MSR1
A_33_P3379326	MSR1
A_33_P3231156	MT1CP
A_21_P0000671	MT1E
A_23_P206724	MT1E
A_33_P3233645	MT1G
A_33_P3368313	MT1H
A_23_P66241	MT1M
A_33_P3236868	MT1X
A_23_P148737	MYBPH
A_23_P354387	MYOF
A_23_P258912	MYOM2
A_23_P251881	NCR3
A_33_P3293524	NEURL1
A_23_P328740	NEURL3
A_33_P3405004	NFXL1
A_23_P131208	NR4A2
A_33_P3299066	NR4A2
A_23_P116264	NRGN
A_24_P270728	NUPR1
A_24_P181254	OLFM4
A_24_P124624	OLR1
A_23_P169494	ORM1
A_23_P9485	ORM2
A_33_P3277373	OSM
A_33_P3263867	P2RX7
A_24_P165864	P2RY14
A_23_P64611	P2RY6
A_23_P48307	PABPC3
A_32_P70927	PAGE2
A_33_P3420862	PAGE2B
A_33_P3901921	PARPBP
A_21_P0014709	PAX8-AS1
A_24_P709377	PAX8-AS1
A_23_P401106	PDE2A
A_33_P3246985	PDE4DIP
A_33_P3333982	PDE4DIP
A_33_P3393801	PDZK1IP1
A_24_P63347	PF4V1
A_23_P208747	PGLYRP1
A_24_P943566	PHACTR1
A_32_P52018	PHACTR1
A_23_P47614	PHLDA2
A_23_P210465	PI3
A_21_P0014060	PIGC
A_23_P137035	PIR
A_23_P50508	PLA2G4C
A_23_P145096	PLA2G7
A_23_P24104	PLAU
A_33_P3306146	PLAU
A_23_P100711	PMP22
A_23_P201808	PPAP2B
A_23_P90172	PPP1R15A
A_23_P80040	PROCR
A_23_P127663	PRRG4
A_24_P412734	PRSS36
A_22_P00004317	PSMD5-AS1
A_32_P78816	PSPH
A_21_P0013198	PSPHP1
A_23_P17844	PVALB
A_23_P208293	PVRL2
A_23_P119222	RETN
A_33_P3350863	RETN
A_33_P3240532	RGL1
A_33_P3394075	RIT1
A_23_P48596	RNASE1
A_23_P3014	RNASE6
A_24_P28722	RSAD2
A_23_P166797	RTP4
A_24_P383523	SAMD4A
A_33_P3363082	SCARNA5
A_33_P3226080	SCIMP
A_33_P3227472	SDSL
A_33_P3383551	SEC14L3
A_23_P86021	SELENBP1
A_24_P245379	SERPINB2
A_23_P139123	SERPING1
A_33_P3413987	SERPING1
A_33_P3413989	SERPING1
A_33_P3269203	SERPINH1
A_23_P200138	SLAMF8
A_33_P3316587	SLC22A18AS
A_23_P82334	SLC25A13
A_23_P139669	SLC2A3
A_23_P89380	SLC4A1
A_33_P3242623	SLC7A11
A_23_P150768	SLCO2B1
A_24_P190472	SLPI
A_33_P3394868	SMIM1
A_23_P102731	SMOX
A_21_P0000508	SNAR-D
A_21_P0000492	SNAR-F
A_21_P0000509	SNAR-G2
A_21_P0000511	SNAR-H
A_23_P29939	SNCA
A_21_P0000310	SNORA12
A_21_P0000494	SNORA16B
A_33_P3578325	SNORD15A
A_33_P3263379	SNORD17
A_21_P0000501	SNORD97
A_33_P3216438	SPATA21
A_23_P214079	SPINK1
A_23_P7313	SPP1
A_23_P90679	STRADB
A_33_P3301970	STRADB
A_24_P104407	SYNM
A_33_P3216292	TBC1D2
A_23_P357717	TCL1A
A_32_P184394	TFEC
A_23_P393620	TFPI2
A_24_P923251	TGM2
A_23_P57118	TGM3
A_23_P91390	THBD
A_24_P142118	THBS1
A_33_P3415820	THBS1
A_33_P3380383	TIFAB
A_23_P259901	TKTL1
A_23_P369899	TMEM158
A_23_P252082	TMEM176A
A_23_P157007	TMEM176B
A_22_P00002230	TMEM26-AS1
A_33_P3344831	TMEM45A
A_23_P256724	TNFRSF10C
A_33_P3286157	TNFRSF4
A_23_P500614	TNFRSF8
A_24_P237036	TNFSF14
A_23_P94754	TNFSF15
A_33_P3249414	TRIM58
A_24_P27977	TRPM2
A_33_P3325349	TSPAN5
A_23_P19291	TUBB2A
A_33_P3409518	TUBBP5
A_23_P81898	UBD
A_24_P45620	UTS2
A_23_P39840	VAMP5
A_23_P144959	VCAN
A_23_P70398	VEGFA
A_24_P12401	VEGFA
A_23_P55356	VMO1
A_33_P3399571	VNN1
A_23_P217269	VSIG4
A_33_P3514487	VSTM1
A_23_P52986	VWCE
A_23_P65651	WARS
A_19_P00812190	XLOC_l2_000297
A_21_P0011482	XLOC_l2_005490
A_21_P0012627	XLOC_l2_010908
A_23_P388993	ZC3H12C
A_33_P3208970	ZNF683
A_21_P0005307
A_21_P0012502
A_21_P0013743
A_21_P0014908
A_22_P00007996
A_22_P00007997
A_22_P00014727
A_22_P00025906
A_23_P21800
A_24_P212024
A_24_P289709
A_24_P318990
A_24_P49597
A_24_P510357
A_32_P180265
A_33_P3250750
A_33_P3251412
A_33_P3273885
A_33_P3279861
A_33_P3281435
A_33_P3297545
A_33_P3298382
A_33_P3304707
A_33_P3306352
A_33_P3310415
A_33_P3330663
A_33_P3336822
A_33_P3337609
A_33_P3347012
A_33_P3362737
A_33_P3363305
A_33_P3364959
A_33_P3372266
A_33_P3382887
A_33_P3387352
A_33_P3398143
A_33_P3407235
A_33_P3422712
A_33_P3424754
A_33_P3714341
A_33_P3768930
