## Supplementary File 5 for "Host transcriptional response to TB preventive therapy differentiates two sub-groups of IGRA-positive individuals"

### Sheet: Degrees of freedom=1
Transcripts significantly differentially expressed (SDE) through time, Cluster 1 vs Cluster 2 (degrees of freedom=1)
Overlap with SDE genes from previous TB blood gene expression studies shown
		MaSigPro results						Overlap with lists of SDE genes from TB blood gene expression studies
Agilent probe ID	GeneSymbol	p-value	R-squared	p.value beta0	p.value Cluster.2 vs Cluster.1	p.value Time	p.value Time X Cluster.2	TB vs OD Malawi (Anderson 2014)	TB vs OD South Africa (Anderson 2014 )	TB vs OD South Africa (Berry 2010)	TB vs OD United Kingdom (Bloom 2013)	TB vs OD Malawi (Kaforou 2013)	TB vs OD South Africa (Kaforou 2013)	TB vs HC United Kingdom (Berry 2010)	TB vs HC United Kingdom (Blankley 2016)	TB vs HC United Kingdom (Bloom 2013)	TB vs HC Germany (Maertzdorf 2012 )	TB vs HC Indonesia (Ottenhoff 2012)	Total counts in TB vs OD datasets	Total counts in TB vs HC datasets
A_23_P214821	EDN1	1.03164e-11	0.540288	2.63449e-58	1.03164e-11	NA	NA												0	0
A_23_P25155	GPR84	5.32116e-11	0.514818	1.82685e-53	5.32116e-11	NA	NA							1			1		0	2
A_33_P3258392	EDN1	5.34564e-10	0.476663	5.16952e-62	5.34564e-10	NA	NA												0	0
A_23_P160720	BATF3	1.08306e-09	0.464417	3.31617e-62	1.08306e-09	NA	NA												0	0
A_23_P72096	IL1A	5.61184e-09	0.434808	9.62441e-50	5.61184e-09	NA	NA												0	0
A_23_P137035	PIR	1.37638e-08	0.418006	2.61271e-60	1.37638e-08	NA	NA			1		1							2	0
A_33_P3233645	MT1G	1.37702e-08	0.417997	2.02765e-53	1.37702e-08	NA	NA												0	0
A_22_P00000638	LINC01093	2.15738e-08	0.409412	8.42188e-52	2.15738e-08	NA	NA										1		0	1
A_23_P360804	CPNE5	4.11866e-08	0.396835	7.9412e-64	4.11866e-08	NA	NA										1		0	1
A_33_P3368313	MT1H	7.93939e-08	0.383811	1.07698e-52	7.93939e-08	NA	NA												0	0
A_24_P228130	CCL3L3	1.43665e-07	0.371816	1.21532e-56	1.43665e-07	NA	NA												0	0
A_22_P00000637	LOC731424	1.47132e-07	0.371329	2.85505e-60	1.47132e-07	NA	NA												0	0
A_24_P124624	OLR1	1.6088e-07	0.369502	1.84599e-62	1.6088e-07	NA	NA												0	0
A_33_P3286157	TNFRSF4	1.89639e-07	0.366126	1.87918e-63	1.89639e-07	NA	NA												0	0
A_32_P108156	MIR155HG	2.06528e-07	0.364368	1.13552e-62	2.06528e-07	NA	NA												0	0
A_23_P47614	PHLDA2	2.38773e-07	0.361368	1.05887e-61	2.38773e-07	NA	NA												0	0
A_33_P3298382		3.58918e-07	0.352868	4.96719e-56	3.58918e-07	NA	NA												0	0
A_23_P151294	IFNG	4.18066e-07	0.34966	1.81217e-60	4.18066e-07	NA	NA										1	1	0	2
A_21_P0000869	LINC01093	4.5374e-07	0.347932	6.14369e-50	4.5374e-07	NA	NA										1		0	1
A_33_P3316273	CCL3	7.88952e-07	0.336147	2.24062e-64	7.88952e-07	NA	NA												0	0
A_33_P3296181	CCL3L3	8.7198e-07	0.333994	4.50838e-52	8.7198e-07	NA	NA												0	0
A_33_P3255304	GGT5	1.09721e-06	0.329027	3.09671e-55	1.09721e-06	NA	NA												0	0
A_24_P140608	HBEGF	1.11781e-06	0.328624	2.70204e-64	1.11781e-06	NA	NA												0	0
A_21_P0011482	XLOC_l2_005490	1.2705e-06	0.325839	1.51162e-62	1.2705e-06	NA	NA												0	0
A_23_P210465	PI3	1.38771e-06	0.323915	2.86451e-61	1.38771e-06	NA	NA		1										1	0
A_22_P00000636	MIR3945HG	1.49042e-06	0.322353	3.77502e-58	1.49042e-06	NA	NA												0	0
A_33_P3247489	MAJIN	3.05238e-06	0.306497	3.95246e-61	3.05238e-06	NA	NA												0	0
A_23_P119478	EBI3	3.20401e-06	0.305413	6.74635e-57	3.20401e-06	NA	NA		1										1	0
A_23_P16523	GDF15	3.97427e-06	0.300576	8.95019e-62	3.97427e-06	NA	NA												0	0
A_21_P0005443	LINC00996	4.41988e-06	0.298179	1.61321e-61	4.41988e-06	NA	NA												0	0
A_23_P55270	CCL18	4.58912e-06	0.29733	2.28416e-50	4.58912e-06	NA	NA												0	0
A_23_P18452	CXCL9	4.66192e-06	0.296974	1.67806e-43	4.66192e-06	NA	NA												0	0
A_33_P3360972	EXOC3L4	6.23826e-06	0.290356	1.646e-62	6.23826e-06	NA	NA												0	0
A_23_P256724	TNFRSF10C	6.96714e-06	0.287832	2.47507e-61	6.96714e-06	NA	NA												0	0
A_33_P3354607	CCL4L2	1.03406e-05	0.278744	8.33383e-62	1.03406e-05	NA	NA											1	0	1
A_23_P66241	MT1M	1.03855e-05	0.278644	8.37372e-54	1.03855e-05	NA	NA												0	0
A_23_P206724	MT1E	1.1606e-05	0.276069	1.23447e-63	1.1606e-05	NA	NA												0	0
A_24_P372223	MSR1	1.31327e-05	0.273194	1.24079e-58	1.31327e-05	NA	NA											1	0	1
A_24_P190472	SLPI	1.45378e-05	0.270823	2.344e-58	1.45378e-05	NA	NA		1							1	1		1	2
A_23_P94754	TNFSF15	1.48531e-05	0.270322	1.12688e-53	1.48531e-05	NA	NA					1							1	0
A_33_P3379326	MSR1	1.70443e-05	0.267099	6.80076e-58	1.70443e-05	NA	NA											1	0	1
A_23_P127288	IL2RA	1.79679e-05	0.26586	2.09237e-59	1.79679e-05	NA	NA												0	0
A_23_P61042	IGHA2	1.991e-05	0.263444	9.72442e-53	1.991e-05	NA	NA										1		0	1
A_32_P48825	KRT72	2.10481e-05	0.262134	1.07095e-58	2.10481e-05	NA	NA									1	1		0	2
A_23_P167328	CD38	2.74768e-05	0.25582	5.92855e-63	2.74768e-05	NA	NA										1	1	0	2
A_23_P3014	RNASE6	2.77831e-05	0.255556	1.21368e-60	2.77831e-05	NA	NA												0	0
A_22_P00021949	lnc-EGR3-1	2.89581e-05	0.254571	4.52151e-54	2.89581e-05	NA	NA												0	0
A_24_P303091	CXCL10	3.13765e-05	0.252659	5.5429e-42	3.13765e-05	NA	NA								1	1	1	1	0	4
A_33_P3338121	LAMB3	3.44783e-05	0.250407	1.37297e-58	3.44783e-05	NA	NA											1	0	1
A_22_P00009085	LOC100507006	3.51879e-05	0.24992	5.46873e-61	3.51879e-05	NA	NA												0	0
A_21_P0013743		3.59434e-05	0.249411	3.79349e-62	3.59434e-05	NA	NA												0	0
A_24_P24371	IGHG4	3.60863e-05	0.249316	2.22468e-53	3.60863e-05	NA	NA												0	0
A_33_P3343175	CXCL10	3.78146e-05	0.248195	4.42938e-43	3.78146e-05	NA	NA								1	1	1	1	0	4
A_23_P63209	HSD11B1	4.01413e-05	0.246762	2.47135e-55	4.01413e-05	NA	NA												0	0
A_33_P3263319	IGHG3	4.12201e-05	0.246125	1.51792e-53	4.12201e-05	NA	NA												0	0
A_23_P207456	CCL8	4.30222e-05	0.245096	2.62482e-40	4.30222e-05	NA	NA												0	0
A_23_P122924	INHBA	5.25406e-05	0.240274	1.2096e-48	5.25406e-05	NA	NA										1		0	1
A_33_P3388771	LOC101060810	5.26032e-05	0.240245	1.80042e-45	5.26032e-05	NA	NA												0	0
A_23_P500614	TNFRSF8	5.63054e-05	0.238598	1.692e-62	5.63054e-05	NA	NA												0	0
A_23_P144096	CISH	7.27533e-05	0.232367	2.64157e-60	7.27533e-05	NA	NA										1		0	1
A_21_P0000597	CTSLP8	7.37074e-05	0.232049	1.24439e-58	7.37074e-05	NA	NA												0	0
A_23_P81898	UBD	7.41023e-05	0.231919	4.1441e-48	7.41023e-05	NA	NA												0	0
A_33_P3352970	IRAK2	7.57832e-05	0.231371	1.77703e-57	7.57832e-05	NA	NA												0	0
A_33_P3231156	MT1CP	9.7135e-05	0.22529	4.3102e-61	9.7135e-05	NA	NA												0	0
A_21_P0000671	MT1E	0.000101907	0.22411	1.513e-55	0.000101907	NA	NA												0	0
A_22_P00016430	HIF1A-AS3	0.000115588	0.221006	2.29101e-61	0.000115588	NA	NA												0	0
A_23_P328740	NEURL3	0.000134426	0.217271	5.22804e-52	0.000134426	NA	NA												0	0
A_23_P94533	CTSL	0.000152085	0.214208	2.37637e-61	0.000152085	NA	NA							1	1	1			0	3
A_24_P626951	IGKV1-16	0.000152538	0.214134	1.32203e-57	0.000152538	NA	NA												0	0
A_23_P392942	MSR1	0.000160777	0.212826	3.1953e-57	0.000160777	NA	NA											1	0	1
A_24_P167642	GCH1	0.000161472	0.212719	2.84241e-58	0.000161472	NA	NA							1	1	1	1		0	4
A_33_P3236868	MT1X	0.000164841	0.212205	2.25666e-58	0.000164841	NA	NA												0	0
A_23_P86470	CH25H	0.0001695	0.21151	6.09937e-49	0.0001695	NA	NA												0	0
A_23_P200138	SLAMF8	0.000170285	0.211395	5.80932e-52	0.000170285	NA	NA								1			1	0	2
A_23_P1552	CTSC	0.000177452	0.210367	2.26555e-60	0.000177452	NA	NA												0	0
A_33_P3424591	IGHG1	0.000179324	0.210105	2.26539e-55	0.000179324	NA	NA												0	0
A_23_P51487	GBP3	0.000185469	0.209264	1.10548e-60	0.000185469	NA	NA		1		1		1			1	1		3	2
A_33_P3350863	RETN	0.000189819	0.208685	1.43411e-46	0.000189819	NA	NA			1							1		1	1
A_33_P3311439	GCH1	0.000194948	0.208018	2.30716e-58	0.000194948	NA	NA							1	1	1	1		0	4
A_33_P3344831	TMEM45A	0.000205299	0.206724	7.40334e-57	0.000205299	NA	NA												0	0
A_23_P125278	CXCL11	0.000207563	0.206449	2.51829e-43	0.000207563	NA	NA												0	0
A_33_P3214550	CXCR2	0.00021242	0.20587	5.3108e-59	0.00021242	NA	NA												0	0
A_22_P00011901	lnc-PIK3CG-4	0.000223821	0.204559	6.03595e-56	0.000223821	NA	NA												0	0
A_33_P3351180	IGHA1	0.000234193	0.203422	4.90088e-54	0.000234193	NA	NA										1		0	1
A_23_P119222	RETN	0.000241286	0.202672	1.56981e-47	0.000241286	NA	NA			1							1		1	1
A_23_P376449	CTSLP4	0.000260475	0.200747	6.2835e-60	0.000260475	NA	NA												0	0
A_23_P80040	PROCR	0.000268786	0.199956	1.67557e-55	0.000268786	NA	NA												0	0
A_33_P3229241	H2BC18	0.000287745	0.198237	7.26411e-62	0.000287745	NA	NA												0	0
A_23_P152234	CMTM2	0.000289026	0.198125	1.25453e-60	0.000289026	NA	NA												0	0
A_33_P3333982	PDE4DIP	0.000301301	0.197074	2.45507e-50	0.000301301	NA	NA												0	0
A_22_P00015150	FLJ27255	0.000342398	0.193839	5.64812e-58	0.000342398	NA	NA												0	0
A_33_P3272231	MFSD2A	0.000360156	0.192556	1.573e-58	0.000360156	NA	NA												0	0
A_23_P64611	P2RY6	0.00040336	0.232747	1.87363e-48	0.000799992	0.0392954	NA												0	0
A_23_P4773	LILRB5	0.000446754	0.187076	6.42766e-55	0.000446754	NA	NA												0	0
A_19_P00806473	LINC02154	0.000540089	0.182229	1.62458e-64	0.000540089	NA	NA												0	0
A_23_P310460	MDGA1	0.000572536	0.180734	6.14788e-60	0.000572536	NA	NA												0	0
A_33_P3293049	HLA-DQA1	0.000623474	0.178547	3.87611e-49	0.000623474	NA	NA												0	0
A_23_P101407	C3	0.000677767	0.176401	5.0377e-60	0.000677767	NA	NA												0	0
A_23_P144959	VCAN	0.000678991	0.176355	4.87443e-60	0.000678991	NA	NA										1		0	1
A_23_P78037	CCL7	0.000680205	0.176309	6.18684e-45	0.000680205	NA	NA												0	0
A_33_P3379039	IGLL5	0.000687155	0.176047	1.58668e-59	0.000687155	NA	NA												0	0
A_33_P3422298	IGLC6	0.000689065	0.175976	1.19181e-58	0.000689065	NA	NA												0	0
A_21_P0012182	ANKRD20A9P	0.000781044	0.172747	8.43988e-63	0.000781044	NA	NA												0	0
A_33_P3394868	SMIM1	0.000831662	0.171125	7.43739e-50	0.000831662	NA	NA												0	0
A_23_P167168	JCHAIN	0.000841464	0.170823	1.24585e-54	0.000841464	NA	NA										1		0	1
A_24_P397817	LEP	0.000924387	0.168391	1.83724e-47	0.000924387	NA	NA												0	0
A_33_P3865368	LOC254896	0.0010837	0.164268	3.53729e-64	0.0010837	NA	NA												0	0
A_33_P3405004	NFXL1	0.00110295	0.16381	4.46298e-59	0.00110295	NA	NA										1		0	1
A_33_P3241661	LOC388780	0.0013285	0.158967	1.45486e-59	0.0013285	NA	NA												0	0
A_22_P00011746	LINC02528	0.00161673	0.153837	5.39017e-56	0.00161673	NA	NA												0	0
A_23_P139669	SLC2A3	0.00166421	0.194985	4.23925e-53	0.00726865	0.0200732	NA												0	0
A_23_P71480	DEFB1	0.00169722	0.152565	7.08498e-54	0.00169722	NA	NA												0	0
A_33_P3226080	SCIMP	0.00199234	0.14836	1.17181e-57	0.00199234	NA	NA												0	0
A_23_P370682	BATF2	0.00259004	0.141453	1.0522e-61	0.00259004	NA	NA	1	1	1	1	1	1	1	1	1	1		6	4
A_33_P3342628	HES4	0.00326778	0.13531	2.58852e-42	0.00326778	NA	NA										1		0	1
A_33_P3227472	SDSL	0.00402221	0.129804	3.6344e-63	0.00402221	NA	NA												0	0
A_33_P3240532	RGL1	0.00459175	0.126285	3.0748e-57	0.00459175	NA	NA												0	0
								1	5	4	2	3	2	5	7	9	24	10

### Sheet: Degrees of freedom=2
Transcripts SDE through time, Cluster 1 vs Cluster 2 (degrees of freedom=2)
		MaSigPro results
Agilent probe ID	GeneSymbol	p-value	R-squared	p.value beta0	p.value Cluster.2 vs Cluster.1	p.value Time	p.value Time X Cluster.2	p.valor_Time2	p.valor_Time2xCluster.2
A_23_P214821	EDN1	1.03164e-11	0.540288	2.63449e-58	1.03164e-11	NA	NA	NA	NA
A_23_P25155	GPR84	5.32116e-11	0.514818	1.82685e-53	5.32116e-11	NA	NA	NA	NA
A_33_P3258392	EDN1	5.34564e-10	0.476663	5.16952e-62	5.34564e-10	NA	NA	NA	NA
A_23_P160720	BATF3	1.08306e-09	0.464417	3.31617e-62	1.08306e-09	NA	NA	NA	NA
A_23_P72096	IL1A	5.61184e-09	0.434808	9.62441e-50	5.61184e-09	NA	NA	NA	NA
A_23_P137035	PIR	1.37638e-08	0.418006	2.61271e-60	1.37638e-08	NA	NA	NA	NA
A_33_P3233645	MT1G	1.37702e-08	0.417997	2.02765e-53	1.37702e-08	NA	NA	NA	NA
A_22_P00000638	LINC01093	2.15738e-08	0.409412	8.42188e-52	2.15738e-08	NA	NA	NA	NA
A_23_P360804	CPNE5	4.11866e-08	0.396835	7.9412e-64	4.11866e-08	NA	NA	NA	NA
A_33_P3368313	MT1H	7.93939e-08	0.383811	1.07698e-52	7.93939e-08	NA	NA	NA	NA
A_24_P228130	CCL3L3	1.43665e-07	0.371816	1.21532e-56	1.43665e-07	NA	NA	NA	NA
A_22_P00000637	LOC731424	1.47132e-07	0.371329	2.85505e-60	1.47132e-07	NA	NA	NA	NA
A_24_P124624	OLR1	1.6088e-07	0.369502	1.84599e-62	1.6088e-07	NA	NA	NA	NA
A_33_P3286157	TNFRSF4	1.89639e-07	0.366126	1.87918e-63	1.89639e-07	NA	NA	NA	NA
A_32_P108156	MIR155HG	2.06528e-07	0.364368	1.13552e-62	2.06528e-07	NA	NA	NA	NA
A_23_P47614	PHLDA2	2.38773e-07	0.361368	1.05887e-61	2.38773e-07	NA	NA	NA	NA
A_33_P3298382		3.58918e-07	0.352868	4.96719e-56	3.58918e-07	NA	NA	NA	NA
A_23_P151294	IFNG	4.18066e-07	0.34966	1.81217e-60	4.18066e-07	NA	NA	NA	NA
A_21_P0000869	LINC01093	4.5374e-07	0.347932	6.14369e-50	4.5374e-07	NA	NA	NA	NA
A_33_P3316273	CCL3	7.88952e-07	0.336147	2.24062e-64	7.88952e-07	NA	NA	NA	NA
A_33_P3296181	CCL3L3	8.7198e-07	0.333994	4.50838e-52	8.7198e-07	NA	NA	NA	NA
A_33_P3255304	GGT5	1.09721e-06	0.329027	3.09671e-55	1.09721e-06	NA	NA	NA	NA
A_24_P140608	HBEGF	1.11781e-06	0.328624	2.70204e-64	1.11781e-06	NA	NA	NA	NA
A_21_P0011482	XLOC_l2_005490	1.2705e-06	0.325839	1.51162e-62	1.2705e-06	NA	NA	NA	NA
A_23_P210465	PI3	1.38771e-06	0.323915	2.86451e-61	1.38771e-06	NA	NA	NA	NA
A_22_P00000636	MIR3945HG	1.49042e-06	0.322353	3.77502e-58	1.49042e-06	NA	NA	NA	NA
A_33_P3247489	C11orf85	3.05238e-06	0.306497	3.95246e-61	3.05238e-06	NA	NA	NA	NA
A_23_P119478	EBI3	3.20401e-06	0.305413	6.74635e-57	3.20401e-06	NA	NA	NA	NA
A_23_P16523	GDF15	3.97427e-06	0.300576	8.95019e-62	3.97427e-06	NA	NA	NA	NA
A_21_P0005443	LINC00996	4.41988e-06	0.298179	1.61321e-61	4.41988e-06	NA	NA	NA	NA
A_23_P55270	CCL18	4.58912e-06	0.29733	2.28416e-50	4.58912e-06	NA	NA	NA	NA
A_23_P18452	CXCL9	4.66192e-06	0.296974	1.67806e-43	4.66192e-06	NA	NA	NA	NA
A_33_P3360972	EXOC3L4	6.23826e-06	0.290356	1.646e-62	6.23826e-06	NA	NA	NA	NA
A_23_P256724	TNFRSF10C	6.96714e-06	0.287832	2.47507e-61	6.96714e-06	NA	NA	NA	NA
A_33_P3354607	CCL4L2	1.03406e-05	0.278744	8.33383e-62	1.03406e-05	NA	NA	NA	NA
A_23_P66241	MT1M	1.03855e-05	0.278644	8.37372e-54	1.03855e-05	NA	NA	NA	NA
A_23_P206724	MT1E	1.1606e-05	0.276069	1.23447e-63	1.1606e-05	NA	NA	NA	NA
A_24_P190472	SLPI	1.45378e-05	0.270823	2.344e-58	1.45378e-05	NA	NA	NA	NA
A_23_P94754	TNFSF15	1.48531e-05	0.270322	1.12688e-53	1.48531e-05	NA	NA	NA	NA
A_33_P3379326	MSR1	1.70443e-05	0.267099	6.80076e-58	1.70443e-05	NA	NA	NA	NA
A_23_P127288	IL2RA	1.79679e-05	0.26586	2.09237e-59	1.79679e-05	NA	NA	NA	NA
A_23_P61042	IGHA2	1.991e-05	0.263444	9.72442e-53	1.991e-05	NA	NA	NA	NA
A_32_P48825	KRT72	2.10481e-05	0.262134	1.07095e-58	2.10481e-05	NA	NA	NA	NA
A_23_P167328	CD38	2.74768e-05	0.25582	5.92855e-63	2.74768e-05	NA	NA	NA	NA
A_23_P3014	RNASE6	2.77831e-05	0.255556	1.21368e-60	2.77831e-05	NA	NA	NA	NA
A_22_P00021949	lnc-EGR3-1	2.89581e-05	0.254571	4.52151e-54	2.89581e-05	NA	NA	NA	NA
A_24_P303091	CXCL10	3.13765e-05	0.252659	5.5429e-42	3.13765e-05	NA	NA	NA	NA
A_33_P3338121	LAMB3	3.44783e-05	0.250407	1.37297e-58	3.44783e-05	NA	NA	NA	NA
A_22_P00009085	LOC100507006	3.51879e-05	0.24992	5.46873e-61	3.51879e-05	NA	NA	NA	NA
A_24_P24371	IGHG4	3.60863e-05	0.249316	2.22468e-53	3.60863e-05	NA	NA	NA	NA
A_33_P3343175	CXCL10	3.78146e-05	0.248195	4.42938e-43	3.78146e-05	NA	NA	NA	NA
A_23_P63209	HSD11B1	4.01413e-05	0.246762	2.47135e-55	4.01413e-05	NA	NA	NA	NA
A_23_P207456	CCL8	4.30222e-05	0.245096	2.62482e-40	4.30222e-05	NA	NA	NA	NA
A_23_P122924	INHBA	5.25406e-05	0.240274	1.2096e-48	5.25406e-05	NA	NA	NA	NA
A_33_P3388771	LOC101060810	5.26032e-05	0.240245	1.80042e-45	5.26032e-05	NA	NA	NA	NA
A_23_P500614	TNFRSF8	5.63054e-05	0.238598	1.692e-62	5.63054e-05	NA	NA	NA	NA
A_24_P372223	MSR1	5.94976e-05	0.280944	1.92739e-58	NA	NA	0.000107586	NA	0.000527474
A_23_P144096	CISH	7.27533e-05	0.232367	2.64157e-60	7.27533e-05	NA	NA	NA	NA
A_21_P0000597	CTSLP8	7.37074e-05	0.232049	1.24439e-58	7.37074e-05	NA	NA	NA	NA
A_23_P81898	UBD	7.41023e-05	0.231919	4.1441e-48	7.41023e-05	NA	NA	NA	NA
A_33_P3352970	IRAK2	7.57832e-05	0.231371	1.77703e-57	7.57832e-05	NA	NA	NA	NA
A_21_P0013743		9.26606e-05	0.270064	4.37313e-62	NA	NA	0.000717132	NA	0.00407112
A_33_P3231156	MT1CP	0.000107076	0.266478	2.09244e-61	NA	NA	3.3094e-05	NA	8.19353e-05
A_22_P00016430	HIF1A-AS3	0.000115588	0.221006	2.29101e-61	0.000115588	NA	NA	NA	NA
A_33_P3263319	IGHG3	0.000132384	0.261183	1.53056e-53	NA	NA	0.000559077	NA	0.00284772
A_23_P94533	CTSL	0.000152085	0.214208	2.37637e-61	0.000152085	NA	NA	NA	NA
A_23_P200138	SLAMF8	0.000170285	0.211395	5.80932e-52	0.000170285	NA	NA	NA	NA
A_23_P152234	CMTM2	0.000289026	0.198125	1.25453e-60	0.000289026	NA	NA	NA	NA
A_33_P3424591	IGHG1	0.000664063	0.21967	3.09278e-55	NA	NA	0.00162722	NA	0.00624879
