## Supplementary File 6 for "Host transcriptional response to TB preventive therapy differentiates two sub-groups of IGRA-positive individuals"

### Sheet: Reactome results_117 MSP genes 
Results of biological pathways analysis using Reactome pathway knowledgebase
Pathway identifier	Pathway name	#Entities found	#Entities total	Entities ratio	Entities pValue	Entities FDR	Submitted entities found
R-HSA-380108	Chemokine receptors bind chemokines	8	57	0.00388469	4.90118e-08	2.11241e-05	CXCL10;CXCL9;CXCL11;CCL8;CCL7;CCL3L3;CXCR2;CCL3
R-HSA-5661231	Metallothioneins bind metals	5	16	0.00109044	3.648e-07	6.86289e-05	MT1M;MT1G;MT1X;MT1H;MT1E
R-HSA-168256	Immune System	49	2869	0.195529	7.25387e-07	6.86289e-05	CCL3L3;EBI3;SLC2A3;DEFB1;GPR84;RETN;IGHG3;C3;IGHG4;IGHG1;IGKV1-16;IRAK2;CTSL;CXCR2;CCL3;TNFRSF8;OLR1;PI3;TNFRSF4;CTSC;HLA-DQA1;GBP3;CISH;TNFSF15;IGLC6;RNASE6;LILRB5;IL1A;CXCL10;SLPI;IFNG;IL2RA;RGL1;HBEGF
R-HSA-449147	Signaling by Interleukins	20	639	0.0435494	7.63716e-07	6.86289e-05	IGHG3;IGHG4;CXCL10;IL1A;IGHG1;CISH;IFNG;IRAK2;IL2RA;CCL3L3;EBI3;CCL3
R-HSA-1280215	Cytokine Signaling in Immune system	30	1312	0.0894159	7.9801e-07	6.86289e-05	CISH;TNFSF15;CCL3L3;EBI3;IGHG3;IGHG4;IL1A;CXCL10;IGHG1;IFNG;IRAK2;IL2RA;CCL3;TNFRSF8;RGL1;TNFRSF4;HLA-DQA1;GBP3;HBEGF
R-HSA-6783783	Interleukin-10 signaling	8	86	0.00586111	1.06649e-06	7.57208e-05	CXCL10;IL1A;CCL3L3;CCL3
R-HSA-5660526	Response to metal ions	5	21	0.0014312	1.37222e-06	8.37052e-05	MT1M;MT1G;MT1X;MT1H;MT1E
R-HSA-8877330	RUNX1 and FOXP3 control the development of regulatory T lymphocytes (Tregs)	4	17	0.00115859	1.7139e-05	0.000862619	IFNG;IL2RA
R-HSA-375276	Peptide ligand-binding receptors	10	211	0.0143802	1.83536e-05	0.000862619	C3;CXCL10;CXCL9;CXCL11;EDN1;CCL8;CCL7;CCL3L3;CXCR2;CCL3
R-HSA-5669034	TNFs bind their physiological receptors	4	30	0.00204457	0.000152304	0.00654908	TNFSF15;TNFRSF8;TNFRSF4
R-HSA-166663	Initial triggering of complement	6	120	0.00817829	0.000693502	0.0270466	C3;IGHG3;IGHG4;IGHG1;IGKV1-16;IGLC6
R-HSA-977606	Regulation of Complement cascade	6	139	0.00947318	0.00146569	0.0512993	C3;IGHG3;IGHG4;IGHG1;IGKV1-16;IGLC6
R-HSA-173623	Classical antibody-mediated complement activation	5	97	0.00661078	0.00170488	0.0562609	IGHG3;IGHG4;IGHG1;IGKV1-16;IGLC6
R-HSA-2029481	FCGR activation	5	103	0.0070197	0.00220854	0.0649921	IGHG3;IGHG4;IGHG1;IGKV1-16;IGLC6
R-HSA-2168880	Scavenging of heme from plasma	5	106	0.00722415	0.00249747	0.0649921	IGKV1-16;IGLC6;IGHA1;IGHA2;JCHAIN
R-HSA-373076	Class A/1 (Rhodopsin-like receptors)	11	462	0.0314864	0.00250439	0.0649921	C3;CXCL10;CXCL9;CXCL11;EDN1;P2RY6;CCL8;CCL7;CCL3L3;CXCR2;CCL3
R-HSA-166658	Complement cascade	6	156	0.0106318	0.00259968	0.0649921	C3;IGHG3;IGHG4;IGHG1;IGKV1-16;IGLC6
R-HSA-166786	Creation of C4 and C2 activators	5	111	0.00756492	0.00303864	0.0698888	IGHG3;IGHG4;IGHG1;IGKV1-16;IGLC6
R-HSA-2173782	Binding and Uptake of Ligands by Scavenger Receptors	6	167	0.0113814	0.00362266	0.0796986	MSR1;IGKV1-16;IGLC6;IGHA1;IGHA2;JCHAIN
R-HSA-8939242	RUNX1 regulates transcription of genes involved in differentiation of keratinocytes	2	11	0.000749676	0.00429025	0.0900953	CTSL
R-HSA-168249	Innate Immune System	21	1329	0.0905745	0.00557067	0.108199	IGLC6;RNASE6;DEFB1;SLC2A3;GPR84;RETN;IGHG3;C3;IGHG4;IGHG1;IGKV1-16;SLPI;IRAK2;CTSL;CXCR2;OLR1;PI3;CTSC
R-HSA-2029485	Role of phospholipids in phagocytosis	5	129	0.00879166	0.00569468	0.108199	IGHG3;IGHG4;IGHG1;IGKV1-16;IGLC6
R-HSA-202733	Cell surface interactions at the vascular wall	7	257	0.0175152	0.0076096	0.132346	PROCR;IGKV1-16;IGLC6;OLR1;IGHA1;IGHA2;JCHAIN
R-HSA-9664323	FCGR3A-mediated IL10 synthesis	5	141	0.00960949	0.00818506	0.132346	IGHG3;IGHG4;IGHG1;IGKV1-16;IGLC6
R-HSA-8878171	Transcriptional regulation by RUNX1	7	261	0.0177878	0.00824209	0.132346	IFNG;CTSL;IL2RA;H2BC18
R-HSA-8984722	Interleukin-35 Signalling	2	16	0.00109044	0.00882305	0.132346	EBI3
R-HSA-1679131	Trafficking and processing of endosomal TLR	2	16	0.00109044	0.00882305	0.132346	CTSL
R-HSA-9658195	Leishmania infection	9	403	0.0274654	0.00909431	0.136415	C3;IGHG3;GGT5;IL1A;IGHG4;IGHG1;IGKV1-16;IGLC6;GPR84
R-HSA-447115	Interleukin-12 family signaling	4	96	0.00654263	0.0102916	0.143533	IFNG;EBI3
R-HSA-6785807	Interleukin-4 and Interleukin-13 signaling	6	211	0.0143802	0.0108433	0.143533	IGHG3;IGHG4;IL1A;IGHG1
R-HSA-6803211	TP53 Regulates Transcription of Death Receptors and Ligands	2	18	0.00122674	0.011041	0.143533	TNFRSF10C
R-HSA-9664407	Parasite infection	5	157	0.0106999	0.0125631	0.147918	IGHG3;IGHG4;IGHG1;IGKV1-16;IGLC6
R-HSA-9664417	Leishmania phagocytosis	5	157	0.0106999	0.0125631	0.147918	IGHG3;IGHG4;IGHG1;IGKV1-16;IGLC6
R-HSA-9664422	FCGR3A-mediated phagocytosis	5	157	0.0106999	0.0125631	0.147918	IGHG3;IGHG4;IGHG1;IGKV1-16;IGLC6
R-HSA-2029482	Regulation of actin dynamics for phagocytic cup formation	5	158	0.0107681	0.0128805	0.147918	IGHG3;IGHG4;IGHG1;IGKV1-16;IGLC6
R-HSA-5668541	TNFR2 non-canonical NF-kB pathway	4	104	0.00708785	0.0134471	0.147918	TNFSF15;TNFRSF8;TNFRSF4
R-HSA-9664433	Leishmania parasite growth and survival	7	297	0.0202413	0.0157984	0.173782	IGHG3;GGT5;IGHG4;IGHG1;IGKV1-16;IGLC6;GPR84
R-HSA-9662851	Anti-inflammatory response favouring Leishmania parasite infection	7	297	0.0202413	0.0157984	0.173782	IGHG3;GGT5;IGHG4;IGHG1;IGKV1-16;IGLC6;GPR84
R-HSA-2022090	Assembly of collagen fibrils and other multimeric structures	3	67	0.00456621	0.021301	0.232238	LAMB3;CTSL
R-HSA-6803157	Antimicrobial peptides	4	123	0.00838274	0.0232238	0.232238	RNASE6;DEFB1;PI3
R-HSA-189200	Cellular hexose transport	2	28	0.00190827	0.0252524	0.250675	SLC2A3
R-HSA-6798695	Neutrophil degranulation	9	480	0.0327131	0.0252549	0.250675	C3;SLPI;CXCR2;OLR1;SLC2A3;RETN;GPR84;CTSC
R-HSA-2029480	Fcgamma receptor (FCGR) dependent phagocytosis	5	193	0.0131534	0.027636	0.250675	IGHG3;IGHG4;IGHG1;IGKV1-16;IGLC6
R-HSA-500792	GPCR ligand binding	11	652	0.0444354	0.0278528	0.250675	C3;CXCL10;CXCL9;CXCL11;EDN1;P2RY6;CCL8;CCL7;CCL3L3;CXCR2;CCL3
R-HSA-1266695	Interleukin-7 signaling	2	31	0.00211272	0.030437	0.273933	CISH
R-HSA-9022699	MECP2 regulates neuronal receptors and channels	2	32	0.00218088	0.0322511	0.29026	SLC2A3
R-HSA-2473224	Antagonism of Activin by Follistatin	1	4	0.00027261	0.0342968	0.308672	INHBA
R-HSA-2132295	MHC class II antigen presentation	4	148	0.0100866	0.0413559	0.330847	CTSL;HLA-DQA1;CTSC
R-HSA-2559582	Senescence-Associated Secretory Phenotype (SASP)	3	91	0.00620187	0.0460055	0.348297	IL1A;H2BC18
R-HSA-1461957	Beta defensins	2	40	0.0027261	0.0481907	0.348297	DEFB1
R-HSA-173736	Alternative complement activation	1	6	0.000408914	0.051005	0.348297	C3
R-HSA-174577	Activation of C3 and C5	1	7	0.000477067	0.0592512	0.348297	C3
R-HSA-1474290	Collagen formation	3	104	0.00708785	0.0634079	0.348297	LAMB3;CTSL
R-HSA-9664424	Cell recruitment (pro-inflammatory response)	2	48	0.00327131	0.0663798	0.348297	C3;IL1A
R-HSA-9660826	Purinergic signaling in leishmaniasis infection	2	48	0.00327131	0.0663798	0.348297	C3;IL1A
R-HSA-448706	Interleukin-1 processing	1	8	0.000545219	0.0674263	0.348297	IL1A
R-HSA-9615017	FOXO-mediated transcription of oxidative stress, metabolic and neuronal genes	2	49	0.00333947	0.0687927	0.348297	RETN
R-HSA-877300	Interferon gamma signaling	5	252	0.0171744	0.0706263	0.348297	IFNG;HLA-DQA1;GBP3
R-HSA-1461973	Defensins	2	51	0.00347577	0.0737037	0.348297	DEFB1
R-HSA-8857538	PTK6 promotes HIF1A stabilization	1	9	0.000613371	0.0755309	0.348297	HBEGF
R-HSA-3595174	Defective CHST14 causes EDS, musculocontractural type	1	9	0.000613371	0.0755309	0.348297	VCAN
R-HSA-3595172	Defective CHST3 causes SEDCJD	1	9	0.000613371	0.0755309	0.348297	VCAN
R-HSA-3595177	Defective CHSY1 causes TPBS	1	10	0.000681524	0.0835656	0.348297	VCAN
R-HSA-5336415	Uptake and function of diphtheria toxin	1	10	0.000681524	0.0835656	0.348297	HBEGF
R-HSA-209822	Glycoprotein hormones	1	10	0.000681524	0.0835656	0.348297	INHBA
R-HSA-212718	EGFR interacts with phospholipase C-gamma	1	11	0.000749676	0.091531	0.348297	HBEGF
R-HSA-446107	Type I hemidesmosome assembly	1	11	0.000749676	0.091531	0.348297	LAMB3
R-HSA-937042	IRAK2 mediated activation of TAK1 complex	1	12	0.000817829	0.0994278	0.348297	IRAK2
R-HSA-3214815	HDACs deacetylate histones	2	63	0.0042936	0.105286	0.348297	H2BC18
R-HSA-2022923	Dermatan sulfate biosynthesis	1	13	0.000885981	0.107256	0.348297	VCAN
R-HSA-2586552	Signaling by Leptin	1	13	0.000885981	0.107256	0.348297	LEP
R-HSA-2179392	EGFR Transactivation by Gastrin	1	13	0.000885981	0.107256	0.348297	HBEGF
R-HSA-9020956	Interleukin-27 signaling	1	13	0.000885981	0.107256	0.348297	EBI3
R-HSA-209952	Peptide hormone biosynthesis	1	13	0.000885981	0.107256	0.348297	INHBA
R-HSA-9020558	Interleukin-2 signaling	1	14	0.000954133	0.115017	0.348297	IL2RA
R-HSA-5638303	Inhibition of Signaling by Overexpressed EGFR	1	14	0.000954133	0.115017	0.348297	HBEGF
R-HSA-5638302	Signaling by Overexpressed Wild-Type EGFR in Cancer	1	14	0.000954133	0.115017	0.348297	HBEGF
R-HSA-9664535	LTC4-CYSLTR mediated IL4 production	1	14	0.000954133	0.115017	0.348297	GGT5
R-HSA-1250342	PI3K events in ERBB4 signaling	1	15	0.00102229	0.122712	0.348297	HBEGF
R-HSA-1502540	Signaling by Activin	1	15	0.00102229	0.122712	0.348297	INHBA
R-HSA-9678110	Attachment and Entry	1	15	0.00102229	0.122712	0.348297	CTSL
R-HSA-2214320	Anchoring fibril formation	1	15	0.00102229	0.122712	0.348297	LAMB3
R-HSA-179812	GRB2 events in EGFR signaling	1	16	0.00109044	0.130339	0.348297	HBEGF
R-HSA-877312	Regulation of IFNG signaling	1	16	0.00109044	0.130339	0.348297	IFNG
R-HSA-2691230	Signaling by NOTCH1 HD Domain Mutants in Cancer	1	16	0.00109044	0.130339	0.348297	NEURL3
R-HSA-2691232	Constitutive Signaling by NOTCH1 HD Domain Mutants	1	16	0.00109044	0.130339	0.348297	NEURL3
R-HSA-5690714	CD22 mediated BCR regulation	2	72	0.00490697	0.130928	0.348297	IGKV1-16;IGLC6
R-HSA-8950505	Gene and protein expression by JAK-STAT signaling after Interleukin-12 stimulation	2	73	0.00497512	0.13386	0.348297	IFNG
R-HSA-1474228	Degradation of the extracellular matrix	3	148	0.0100866	0.14001	0.348297	LAMB3;CTSL
R-HSA-975163	IRAK2 mediated activation of TAK1 complex upon TLR7/8 or 9 stimulation	1	18	0.00122674	0.145398	0.348297	IRAK2
R-HSA-8847993	ERBB2 Activates PTK6 Signaling	1	18	0.00122674	0.145398	0.348297	HBEGF
R-HSA-180336	SHC1 events in EGFR signaling	1	19	0.0012949	0.15283	0.348297	HBEGF
R-HSA-6785631	ERBB2 Regulates Cell Motility	1	19	0.0012949	0.15283	0.348297	HBEGF
R-HSA-8849175	Threonine catabolism	1	19	0.0012949	0.15283	0.348297	SDSL
R-HSA-937072	TRAF6-mediated induction of TAK1 complex within TLR4 complex	1	19	0.0012949	0.15283	0.348297	IRAK2
R-HSA-1236977	Endosomal/Vacuolar pathway	2	82	0.0055885	0.160869	0.348297	CTSL
R-HSA-5633008	TP53 Regulates Transcription of Cell Death Genes	2	83	0.00565665	0.163931	0.348297	TNFRSF10C
R-HSA-9020591	Interleukin-12 signaling	2	84	0.0057248	0.167002	0.348297	IFNG
R-HSA-1250347	SHC1 events in ERBB4 signaling	1	21	0.0014312	0.167502	0.348297	HBEGF
R-HSA-4420332	Defective B3GALT6 causes EDSP2 and SEMDJL1	1	21	0.0014312	0.167502	0.348297	VCAN
R-HSA-3560783	Defective B4GALT7 causes EDS, progeroid type	1	21	0.0014312	0.167502	0.348297	VCAN
R-HSA-1963640	GRB2 events in ERBB2 signaling	1	21	0.0014312	0.167502	0.348297	HBEGF
R-HSA-3560801	Defective B3GAT3 causes JDSSDHD	1	22	0.00149935	0.174744	0.348297	VCAN
R-HSA-1963642	PI3K events in ERBB2 signaling	1	22	0.00149935	0.174744	0.348297	HBEGF
R-HSA-180292	GAB1 signalosome	1	23	0.0015675	0.181922	0.348297	HBEGF
R-HSA-2979096	NOTCH2 Activation and Transmission of Signal to the Nucleus	1	23	0.0015675	0.181922	0.348297	NEURL3
R-HSA-417957	P2Y receptors	1	23	0.0015675	0.181922	0.348297	P2RY6
R-HSA-881907	Gastrin-CREB signalling pathway via PKC and MAPK	1	24	0.00163566	0.189039	0.348297	HBEGF
R-HSA-2022870	Chondroitin sulfate biosynthesis	1	25	0.00170381	0.196095	0.348297	VCAN
R-HSA-450321	JNK (c-Jun kinases) phosphorylation and activation mediated by activated human TAK1	1	26	0.00177196	0.203089	0.348297	IRAK2
R-HSA-422085	Synthesis, secretion, and deacylation of Ghrelin	1	26	0.00177196	0.203089	0.348297	LEP
R-HSA-174403	Glutathione synthesis and recycling	1	26	0.00177196	0.203089	0.348297	GGT5
R-HSA-196836	Vitamin C (ascorbate) metabolism	1	26	0.00177196	0.203089	0.348297	SLC2A3
R-HSA-450302	activated TAK1 mediates p38 MAPK activation	1	27	0.00184011	0.210023	0.348297	IRAK2
R-HSA-194002	Glucocorticoid biosynthesis	1	27	0.00184011	0.210023	0.348297	HSD11B1
R-HSA-9013507	NOTCH3 Activation and Transmission of Signal to the Nucleus	1	28	0.00190827	0.216897	0.348297	NEURL3
R-HSA-418038	Nucleotide-like (purinergic) receptors	1	28	0.00190827	0.216897	0.348297	P2RY6
R-HSA-8986944	Transcriptional Regulation by MECP2	2	100	0.00681524	0.217256	0.348297	SLC2A3
R-HSA-168898	Toll-like Receptor Cascades	3	184	0.01254	0.217316	0.348297	CTSL;IRAK2
R-HSA-912526	Interleukin receptor SHC signaling	1	29	0.00197642	0.223712	0.348297	IL2RA
R-HSA-2024101	CS/DS degradation	1	29	0.00197642	0.223712	0.348297	VCAN
R-HSA-9634638	Estrogen-dependent nuclear events downstream of ESR-membrane signaling	1	29	0.00197642	0.223712	0.348297	HBEGF
R-HSA-982772	Growth hormone receptor signaling	1	29	0.00197642	0.223712	0.348297	CISH
R-HSA-983695	Antigen activates B Cell Receptor (BCR) leading to generation of second messengers	2	103	0.0070197	0.226844	0.348297	IGKV1-16;IGLC6
R-HSA-418594	G alpha (i) signalling events	7	568	0.0387106	0.228223	0.348297	C3;CXCL10;CXCL9;CXCL11;CCL4L2;CXCR2
R-HSA-1971475	A tetrasaccharide linker sequence is required for GAG synthesis	1	31	0.00211272	0.237166	0.348297	VCAN
R-HSA-3000157	Laminin interactions	1	31	0.00211272	0.237166	0.348297	LAMB3
R-HSA-2730905	Role of LAT2/NTAL/LAB on calcium mobilization	2	107	0.00729231	0.239673	0.348297	IGKV1-16;IGLC6
R-HSA-381340	Transcriptional regulation of white adipocyte differentiation	2	108	0.00736046	0.242887	0.348297	LEP
R-HSA-8874081	MET activates PTK2 signaling	1	32	0.00218088	0.243806	0.348297	LAMB3
R-HSA-2122948	Activated NOTCH1 Transmits Signal to the Nucleus	1	32	0.00218088	0.243806	0.348297	NEURL3
R-HSA-8957275	Post-translational protein phosphorylation	2	109	0.00742861	0.246103	0.348297	C3;VCAN
R-HSA-9020702	Interleukin-1 signaling	2	109	0.00742861	0.246103	0.348297	IL1A;IRAK2
R-HSA-3214847	HATs acetylate histones	2	110	0.00749676	0.24932	0.348297	H2BC18
R-HSA-9614085	FOXO-mediated transcription	2	110	0.00749676	0.24932	0.348297	RETN
R-HSA-2559583	Cellular Senescence	3	200	0.0136305	0.254149	0.348297	IL1A;H2BC18
R-HSA-171306	Packaging Of Telomere Ends	1	34	0.00231718	0.256914	0.348297	H2BC18
R-HSA-73728	RNA Polymerase I Promoter Opening	1	34	0.00231718	0.256914	0.348297	H2BC18
R-HSA-9665686	Signaling by ERBB2 TMD/JMD mutants	1	35	0.00238533	0.263383	0.348297	HBEGF
R-HSA-1592389	Activation of Matrix Metalloproteinases	1	35	0.00238533	0.263383	0.348297	CTSL
R-HSA-913531	Interferon Signaling	5	396	0.0269883	0.264572	0.348297	IFNG;HLA-DQA1;GBP3
R-HSA-5334118	DNA methylation	1	36	0.00245349	0.269797	0.348297	H2BC18
R-HSA-1250196	SHC1 events in ERBB2 signaling	1	36	0.00245349	0.269797	0.348297	HBEGF
R-HSA-8863795	Downregulation of ERBB2 signaling	1	36	0.00245349	0.269797	0.348297	HBEGF
R-HSA-182971	EGFR downregulation	1	37	0.00252164	0.276155	0.348297	HBEGF
R-HSA-140875	Common Pathway of Fibrin Clot Formation	1	37	0.00252164	0.276155	0.348297	PROCR
R-HSA-5694530	Cargo concentration in the ER	1	37	0.00252164	0.276155	0.348297	CTSC
R-HSA-1474151	Tetrahydrobiopterin (BH4) synthesis, recycling, salvage and regulation	1	37	0.00252164	0.276155	0.348297	GCH1
R-HSA-8953897	Cellular responses to external stimuli	8	709	0.04832	0.278931	0.348297	IL1A;MT1M;MT1G;MT1X;MT1H;H2BC18;MT1E
R-HSA-1980145	Signaling by NOTCH2	1	38	0.00258979	0.282458	0.348297	NEURL3
R-HSA-110330	Recognition and association of DNA glycosylase with site containing an affected purine	1	39	0.00265794	0.288706	0.348297	H2BC18
R-HSA-445989	TAK1 activates NFkB by phosphorylation and activation of IKKs complex	1	39	0.00265794	0.288706	0.348297	IRAK2
R-HSA-2871796	FCERI mediated MAPK activation	2	124	0.0084509	0.294396	0.348297	IGKV1-16;IGLC6
R-HSA-168638	NOD1/2 Signaling Pathway	1	40	0.0027261	0.294901	0.348297	IRAK2
R-HSA-198933	Immunoregulatory interactions between a Lymphoid and a non-Lymphoid cell	4	316	0.0215362	0.297829	0.348297	C3;IGKV1-16;IGLC6;LILRB5
R-HSA-381426	Regulation of Insulin-like Growth Factor (IGF) transport and uptake by Insulin-like Growth Factor Binding Proteins (IGFBPs)	2	127	0.00865535	0.304027	0.348297	C3;VCAN
R-HSA-202430	Translocation of ZAP-70 to Immunological synapse	1	42	0.0028624	0.30713	0.348297	HLA-DQA1
R-HSA-110328	Recognition and association of DNA glycosylase with site containing an affected pyrimidine	1	42	0.0028624	0.30713	0.348297	H2BC18
R-HSA-2871809	FCERI mediated Ca+2 mobilization	2	129	0.00879166	0.310435	0.348297	IGKV1-16;IGLC6
R-HSA-381771	Synthesis, secretion, and inactivation of Glucagon-like Peptide-1 (GLP-1)	1	43	0.00293055	0.313165	0.348297	LEP
R-HSA-212300	PRC2 methylates histones and DNA	1	44	0.00299871	0.319148	0.348297	H2BC18
R-HSA-1474244	Extracellular matrix organization	4	329	0.0224221	0.323337	0.348297	VCAN;LAMB3;CTSL
R-HSA-202427	Phosphorylation of CD3 and TCR zeta chains	1	45	0.00306686	0.32508	0.348297	HLA-DQA1
R-HSA-427359	SIRT1 negatively regulates rRNA expression	1	45	0.00306686	0.32508	0.348297	H2BC18
R-HSA-389948	PD-1 signaling	1	45	0.00306686	0.32508	0.348297	HLA-DQA1
R-HSA-110331	Cleavage of the damaged purine	1	45	0.00306686	0.32508	0.348297	H2BC18
R-HSA-8875878	MET promotes cell motility	1	45	0.00306686	0.32508	0.348297	LAMB3
R-HSA-9664565	Signaling by ERBB2 KD Mutants	1	46	0.00313501	0.33096	0.348297	HBEGF
R-HSA-73927	Depurination	1	46	0.00313501	0.33096	0.348297	H2BC18
R-HSA-451927	Interleukin-2 family signaling	1	47	0.00320316	0.336789	0.348297	IL2RA
R-HSA-400508	Incretin synthesis, secretion, and inactivation	1	47	0.00320316	0.336789	0.348297	LEP
R-HSA-1251985	Nuclear signaling by ERBB4	1	47	0.00320316	0.336789	0.348297	HBEGF
R-HSA-1643713	Signaling by EGFR in Cancer	1	47	0.00320316	0.336789	0.348297	HBEGF
R-HSA-6809371	Formation of the cornified envelope	2	138	0.00940503	0.339108	0.348297	PI3;KRT72
R-HSA-9670095	Inhibition of DNA recombination at telomere	1	48	0.00327131	0.342568	0.348297	H2BC18
R-HSA-427389	ERCC6 (CSB) and EHMT2 (G9a) positively regulate rRNA expression	1	48	0.00327131	0.342568	0.348297	H2BC18
R-HSA-3000480	Scavenging by Class A Receptors	1	48	0.00327131	0.342568	0.348297	MSR1
R-HSA-1227990	Signaling by ERBB2 in Cancer	1	48	0.00327131	0.342568	0.348297	HBEGF
R-HSA-5625886	Activated PKN1 stimulates transcription of AR (androgen receptor) regulated genes KLK2 and KLK3	1	49	0.00333947	0.348297	0.348297	H2BC18
R-HSA-5423646	Aflatoxin activation and detoxification	1	49	0.00333947	0.348297	0.348297	GGT5
R-HSA-512988	Interleukin-3, Interleukin-5 and GM-CSF signaling	1	50	0.00340762	0.353977	0.353977	IL2RA
R-HSA-110329	Cleavage of the damaged pyrimidine	1	51	0.00347577	0.359607	0.359607	H2BC18
R-HSA-73928	Depyrimidination	1	51	0.00347577	0.359607	0.359607	H2BC18
R-HSA-2142691	Synthesis of Leukotrienes (LT) and Eoxins (EX)	1	52	0.00354392	0.365189	0.365189	GGT5
R-HSA-2980736	Peptide hormone metabolism	2	147	0.0100184	0.367417	0.367417	LEP;INHBA
R-HSA-606279	Deposition of new CENPA-containing nucleosomes at the centromere	1	54	0.00368023	0.376208	0.376208	H2BC18
R-HSA-774815	Nucleosome assembly	1	54	0.00368023	0.376208	0.376208	H2BC18
R-HSA-2299718	Condensation of Prophase Chromosomes	1	55	0.00374838	0.381646	0.381646	H2BC18
R-HSA-3560782	Diseases associated with glycosaminoglycan metabolism	1	55	0.00374838	0.381646	0.381646	VCAN
R-HSA-140877	Formation of Fibrin Clot (Clotting Cascade)	1	55	0.00374838	0.381646	0.381646	PROCR
R-HSA-5693571	Nonhomologous End-Joining (NHEJ)	1	57	0.00388469	0.392382	0.392382	H2BC18
R-HSA-912446	Meiotic recombination	1	58	0.00395284	0.39768	0.39768	H2BC18
R-HSA-202433	Generation of second messenger molecules	1	59	0.00402099	0.402932	0.402932	HLA-DQA1
R-HSA-5339562	Uptake and actions of bacterial toxins	1	60	0.00408914	0.408139	0.408139	HBEGF
R-HSA-177929	Signaling by EGFR	1	61	0.0041573	0.413301	0.413301	HBEGF
R-HSA-8866654	E3 ubiquitin ligases ubiquitinate target proteins	1	61	0.0041573	0.413301	0.413301	H2BC18
R-HSA-3000171	Non-integrin membrane-ECM interactions	1	61	0.0041573	0.413301	0.413301	LAMB3
R-HSA-446652	Interleukin-1 family signaling	2	163	0.0111088	0.416523	0.416523	IL1A;IRAK2
R-HSA-1221632	Meiotic synapsis	1	62	0.00422545	0.418418	0.418418	H2BC18
R-HSA-5250924	B-WICH complex positively regulates rRNA expression	1	62	0.00422545	0.418418	0.418418	H2BC18
R-HSA-73929	Base-Excision Repair, AP Site Formation	1	62	0.00422545	0.418418	0.418418	H2BC18
R-HSA-372790	Signaling by GPCR	14	1485	0.101206	0.421564	0.421564	EDN1;CXCL9;CCL4L2;CCL3L3;GPR84;C3;CXCL10;CXCL11;P2RY6;CCL8;CCL7;CXCR2;CCL3;HBEGF
R-HSA-5663205	Infectious disease	13	1374	0.0936414	0.422272	0.422272	C3;IGHG3;GGT5;IL1A;IGHG4;IGHG1;IGKV1-16;CTSL;IGLC6;GPR84;H2BC18;HBEGF
R-HSA-8935690	Digestion	1	63	0.0042936	0.423491	0.423491	PIR
R-HSA-9012852	Signaling by NOTCH3	1	63	0.0042936	0.423491	0.423491	NEURL3
R-HSA-73772	RNA Polymerase I Promoter Escape	1	64	0.00436175	0.42852	0.42852	H2BC18
R-HSA-5653656	Vesicle-mediated transport	8	824	0.0561576	0.43008	0.43008	MSR1;IGKV1-16;IGLC6;IGHA1;IGHA2;CTSC;HBEGF;JCHAIN
R-HSA-1483191	Synthesis of PC	1	65	0.00442991	0.433505	0.433505	MFSD2A
R-HSA-5693565	Recruitment and ATM-mediated phosphorylation of repair and signaling proteins at DNA double strand breaks	1	66	0.00449806	0.438448	0.438448	H2BC18
R-HSA-8978934	Metabolism of cofactors	1	66	0.00449806	0.438448	0.438448	GCH1
R-HSA-201722	Formation of the beta-catenin:TCF transactivating complex	1	67	0.00456621	0.443347	0.443347	H2BC18
R-HSA-156590	Glutathione conjugation	1	67	0.00456621	0.443347	0.443347	GGT5
R-HSA-2644603	Signaling by NOTCH1 in Cancer	1	68	0.00463436	0.448204	0.448204	NEURL3
R-HSA-2894862	Constitutive Signaling by NOTCH1 HD+PEST Domain Mutants	1	68	0.00463436	0.448204	0.448204	NEURL3
R-HSA-2644602	Signaling by NOTCH1 PEST Domain Mutants in Cancer	1	68	0.00463436	0.448204	0.448204	NEURL3
R-HSA-2644606	Constitutive Signaling by NOTCH1 PEST Domain Mutants	1	68	0.00463436	0.448204	0.448204	NEURL3
R-HSA-2894858	Signaling by NOTCH1 HD+PEST Domain Mutants in Cancer	1	68	0.00463436	0.448204	0.448204	NEURL3
R-HSA-1989781	PPARA activates gene expression	2	174	0.0118585	0.449172	0.449172	RGL1
R-HSA-416476	G alpha (q) signalling events	3	283	0.0192871	0.449323	0.449323	EDN1;P2RY6;HBEGF
R-HSA-2871837	FCERI mediated NF-kB activation	2	175	0.0119267	0.45209	0.45209	IGKV1-16;IGLC6
R-HSA-450294	MAP kinase activation	1	69	0.00470251	0.453019	0.453019	IRAK2
R-HSA-1442490	Collagen degradation	1	69	0.00470251	0.453019	0.453019	CTSL
R-HSA-400206	Regulation of lipid metabolism by PPARalpha	2	176	0.0119948	0.454999	0.454999	RGL1
R-HSA-196071	Metabolism of steroid hormones	1	70	0.00477067	0.457793	0.457793	HSD11B1
R-HSA-168643	Nucleotide-binding domain, leucine rich repeat containing receptor (NLR) signaling pathways	1	70	0.00477067	0.457793	0.457793	IRAK2
R-HSA-8848021	Signaling by PTK6	1	71	0.00483882	0.462525	0.462525	HBEGF
R-HSA-9006927	Signaling by Non-Receptor Tyrosine Kinases	1	71	0.00483882	0.462525	0.462525	HBEGF
R-HSA-2559586	DNA Damage/Telomere Stress Induced Senescence	1	71	0.00483882	0.462525	0.462525	H2BC18
R-HSA-9616222	Transcriptional regulation of granulopoiesis	1	71	0.00483882	0.462525	0.462525	H2BC18
R-HSA-8963743	Digestion and absorption	1	71	0.00483882	0.462525	0.462525	PIR
R-HSA-1793185	Chondroitin sulfate/dermatan sulfate metabolism	1	73	0.00497512	0.471866	0.471866	VCAN
R-HSA-5693606	DNA Double Strand Break Response	1	74	0.00504328	0.476476	0.476476	H2BC18
R-HSA-1236975	Antigen processing-Cross presentation	2	187	0.0127445	0.486411	0.486411	CTSL
R-HSA-204005	COPII-mediated vesicle transport	1	77	0.00524773	0.490068	0.490068	CTSC
R-HSA-448424	Interleukin-17 signaling	1	77	0.00524773	0.490068	0.490068	IRAK2
R-HSA-8936459	RUNX1 regulates genes involved in megakaryocyte differentiation and platelet function	1	78	0.00531589	0.494521	0.494521	H2BC18
R-HSA-1227986	Signaling by ERBB2	1	78	0.00531589	0.494521	0.494521	HBEGF
R-HSA-983705	Signaling by the B Cell Receptor (BCR)	2	191	0.0130171	0.497556	0.497556	IGKV1-16;IGLC6
R-HSA-3000178	ECM proteoglycans	1	79	0.00538404	0.498935	0.498935	VCAN
R-HSA-427413	NoRC negatively regulates rRNA expression	1	80	0.00545219	0.50331	0.50331	H2BC18
R-HSA-5250913	Positive epigenetic regulation of rRNA expression	1	80	0.00545219	0.50331	0.50331	H2BC18
R-HSA-5625740	RHO GTPases activate PKNs	1	80	0.00545219	0.50331	0.50331	H2BC18
R-HSA-5578749	Transcriptional regulation by small RNAs	1	81	0.00552034	0.507648	0.507648	H2BC18
R-HSA-69473	G2/M DNA damage checkpoint	1	81	0.00552034	0.507648	0.507648	H2BC18
R-HSA-1236394	Signaling by ERBB4	1	82	0.0055885	0.511948	0.511948	HBEGF
R-HSA-8852135	Protein ubiquitination	1	84	0.0057248	0.520437	0.520437	H2BC18
R-HSA-1980143	Signaling by NOTCH1	1	84	0.0057248	0.520437	0.520437	NEURL3
R-HSA-196807	Nicotinate metabolism	1	85	0.00579295	0.524626	0.524626	CD38
R-HSA-73854	RNA Polymerase I Promoter Clearance	1	87	0.00592926	0.532896	0.532896	H2BC18
R-HSA-1638091	Heparan sulfate/heparin (HS-GAG) metabolism	1	88	0.00599741	0.536978	0.536978	VCAN
R-HSA-977225	Amyloid fiber formation	1	88	0.00599741	0.536978	0.536978	H2BC18
R-HSA-6806834	Signaling by MET	1	88	0.00599741	0.536978	0.536978	LAMB3
R-HSA-5689880	Ub-specific processing proteases	2	206	0.0140394	0.537961	0.537961	H2BC18
R-HSA-5250941	Negative epigenetic regulation of rRNA expression	1	89	0.00606556	0.541023	0.541023	H2BC18
R-HSA-73864	RNA Polymerase I Transcription	1	89	0.00606556	0.541023	0.541023	H2BC18
R-HSA-1912408	Pre-NOTCH Transcription and Translation	1	89	0.00606556	0.541023	0.541023	H2BC18
R-HSA-5693607	Processing of DNA double-strand break ends	1	90	0.00613371	0.545034	0.545034	H2BC18
R-HSA-1500620	Meiosis	1	92	0.00627002	0.552952	0.552952	H2BC18
R-HSA-975871	MyD88 cascade initiated on plasma membrane	1	94	0.00640632	0.560733	0.560733	IRAK2
R-HSA-168176	Toll Like Receptor 5 (TLR5) Cascade	1	94	0.00640632	0.560733	0.560733	IRAK2
R-HSA-168142	Toll Like Receptor 10 (TLR10) Cascade	1	94	0.00640632	0.560733	0.560733	IRAK2
R-HSA-446728	Cell junction organization	1	94	0.00640632	0.560733	0.560733	LAMB3
R-HSA-9609690	HCMV Early Events	2	215	0.0146528	0.561122	0.561122	H2BC18
R-HSA-388841	Costimulation by the CD28 family	1	97	0.00661078	0.572153	0.572153	HLA-DQA1
R-HSA-73884	Base Excision Repair	1	99	0.00674709	0.579602	0.579602	H2BC18
R-HSA-5673001	RAF/MAP kinase cascade	3	345	0.0235126	0.581644	0.581644	IL2RA;RGL1;HBEGF
R-HSA-109582	Hemostasis	7	824	0.0561576	0.582924	0.582924	PROCR;IGKV1-16;IGLC6;OLR1;IGHA1;IGHA2;JCHAIN
R-HSA-6805567	Keratinization	2	226	0.0154024	0.588298	0.588298	PI3;KRT72
R-HSA-975138	TRAF6 mediated induction of NFkB and MAP kinases upon TLR7/8 or 9 activation	1	102	0.00695154	0.590535	0.590535	IRAK2
R-HSA-168164	Toll Like Receptor 3 (TLR3) Cascade	1	102	0.00695154	0.590535	0.590535	IRAK2
R-HSA-2219530	Constitutive Signaling by Aberrant PI3K in Cancer	1	103	0.0070197	0.594117	0.594117	HBEGF
R-HSA-975155	MyD88 dependent cascade initiated on endosome	1	103	0.0070197	0.594117	0.594117	IRAK2
R-HSA-168181	Toll Like Receptor 7/8 (TLR7/8) Cascade	1	103	0.0070197	0.594117	0.594117	IRAK2
R-HSA-5684996	MAPK1/MAPK3 signaling	3	352	0.0239896	0.595301	0.595301	IL2RA;RGL1;HBEGF
R-HSA-8939236	RUNX1 regulates transcription of genes involved in differentiation of HSCs	1	106	0.00722415	0.604675	0.604675	H2BC18
R-HSA-212436	Generic Transcription Pathway	13	1554	0.105909	0.605739	0.605739	IFNG;CTSL;IL2RA;TNFRSF10C;SLC2A3;RETN;H2BC18
R-HSA-168138	Toll Like Receptor 9 (TLR9) Cascade	1	107	0.00729231	0.608134	0.608134	IRAK2
R-HSA-937061	TRIF(TICAM1)-mediated TLR4 signaling	1	107	0.00729231	0.608134	0.608134	IRAK2
R-HSA-166166	MyD88-independent TLR4 cascade	1	107	0.00729231	0.608134	0.608134	IRAK2
R-HSA-2454202	Fc epsilon receptor (FCERI) signaling	2	235	0.0160158	0.609602	0.609602	IGKV1-16;IGLC6
R-HSA-9607240	FLT3 Signaling	3	362	0.0246712	0.61431	0.61431	IL2RA;RGL1;HBEGF
R-HSA-9009391	Extra-nuclear estrogen signaling	1	110	0.00749676	0.618331	0.618331	HBEGF
R-HSA-166058	MyD88:MAL(TIRAP) cascade initiated on plasma membrane	1	111	0.00756492	0.621671	0.621671	IRAK2
R-HSA-168188	Toll Like Receptor TLR6:TLR2 Cascade	1	111	0.00756492	0.621671	0.621671	IRAK2
R-HSA-157579	Telomere Maintenance	1	111	0.00756492	0.621671	0.621671	H2BC18
R-HSA-192105	Synthesis of bile acids and bile salts	1	111	0.00756492	0.621671	0.621671	CH25H
R-HSA-8951664	Neddylation	2	241	0.0164247	0.623337	0.623337	CISH;UBD
R-HSA-1912422	Pre-NOTCH Expression and Processing	1	113	0.00770122	0.628264	0.628264	H2BC18
R-HSA-168179	Toll Like Receptor TLR1:TLR2 Cascade	1	114	0.00776937	0.631518	0.631518	IRAK2
R-HSA-181438	Toll Like Receptor 2 (TLR2) Cascade	1	114	0.00776937	0.631518	0.631518	IRAK2
R-HSA-2559580	Oxidative Stress Induced Senescence	1	114	0.00776937	0.631518	0.631518	H2BC18
R-HSA-9006936	Signaling by TGFB family members	1	114	0.00776937	0.631518	0.631518	INHBA
R-HSA-8856825	Cargo recognition for clathrin-mediated endocytosis	1	115	0.00783752	0.634743	0.634743	HBEGF
R-HSA-163125	Post-translational modification: synthesis of GPI-anchored proteins	1	115	0.00783752	0.634743	0.634743	MDGA1
R-HSA-5617472	Activation of anterior HOX genes in hindbrain development during early embryogenesis	1	116	0.00790568	0.637941	0.637941	H2BC18
R-HSA-5619507	Activation of HOX genes during differentiation	1	116	0.00790568	0.637941	0.637941	H2BC18
R-HSA-211000	Gene Silencing by RNA	1	117	0.00797383	0.641111	0.641111	H2BC18
R-HSA-9678108	SARS-CoV-1 Infection	1	117	0.00797383	0.641111	0.641111	CTSL
R-HSA-388396	GPCR downstream signalling	11	1359	0.0926191	0.647173	0.647173	C3;CXCL10;CXCL9;CXCL11;EDN1;P2RY6;CCL4L2;CXCR2;GPR84;HBEGF
R-HSA-1280218	Adaptive Immune System	8	999	0.0680842	0.649214	0.649214	C3;IGKV1-16;CTSL;IGLC6;HLA-DQA1;CTSC;LILRB5
R-HSA-196854	Metabolism of vitamins and cofactors	3	383	0.0261024	0.652266	0.652266	GCH1;CD38;SLC2A3
R-HSA-194068	Bile acid and bile salt metabolism	1	121	0.00824644	0.653517	0.653517	CH25H
R-HSA-196849	Metabolism of water-soluble vitamins and cofactors	2	255	0.0173789	0.653941	0.653941	CD38;SLC2A3
R-HSA-8939211	ESR-mediated signaling	2	256	0.017447	0.656051	0.656051	H2BC18;HBEGF
R-HSA-4839726	Chromatin organization	2	256	0.017447	0.656051	0.656051	H2BC18
R-HSA-3247509	Chromatin modifying enzymes	2	256	0.017447	0.656051	0.656051	H2BC18
R-HSA-1474165	Reproduction	1	123	0.00838274	0.659559	0.659559	H2BC18
R-HSA-157118	Signaling by NOTCH	2	258	0.0175833	0.660238	0.660238	NEURL3;H2BC18
R-HSA-5693567	HDR through Homologous Recombination (HRR) or Single Strand Annealing (SSA)	1	124	0.0084509	0.662541	0.662541	H2BC18
R-HSA-202424	Downstream TCR signaling	1	124	0.0084509	0.662541	0.662541	HLA-DQA1
R-HSA-6811558	PI5P, PP2A and IER3 Regulate PI3K/AKT Signaling	1	126	0.0085872	0.668427	0.668427	HBEGF
R-HSA-5693538	Homology Directed Repair	1	130	0.00885981	0.679896	0.679896	H2BC18
R-HSA-9609646	HCMV Infection	2	270	0.0184011	0.684519	0.684519	H2BC18
R-HSA-5683057	MAPK family signaling cascades	3	403	0.0274654	0.6859	0.6859	IL2RA;RGL1;HBEGF
R-HSA-1500931	Cell-Cell communication	1	133	0.00906427	0.688238	0.688238	LAMB3
R-HSA-199418	Negative regulation of the PI3K/AKT network	1	134	0.00913242	0.690971	0.690971	HBEGF
R-HSA-2219528	PI3K/AKT Signaling in Cancer	1	134	0.00913242	0.690971	0.690971	HBEGF
R-HSA-68875	Mitotic Prophase	1	135	0.00920057	0.69368	0.69368	H2BC18
R-HSA-73886	Chromosome Maintenance	1	138	0.00940503	0.701666	0.701666	H2BC18
R-HSA-212165	Epigenetic regulation of gene expression	1	139	0.00947318	0.704281	0.704281	H2BC18
R-HSA-166016	Toll Like Receptor 4 (TLR4) Cascade	1	144	0.00981394	0.717023	0.717023	IRAK2
R-HSA-5688426	Deubiquitination	2	288	0.0196279	0.71828	0.71828	H2BC18
R-HSA-202403	TCR signaling	1	147	0.0100184	0.724405	0.724405	HLA-DQA1
R-HSA-73857	RNA Polymerase II Transcription	13	1693	0.115382	0.727603	0.727603	IFNG;CTSL;IL2RA;TNFRSF10C;SLC2A3;RETN;H2BC18
R-HSA-9018519	Estrogen-dependent gene expression	1	154	0.0104955	0.740894	0.740894	H2BC18
R-HSA-69481	G2/M Checkpoints	1	154	0.0104955	0.740894	0.740894	H2BC18
R-HSA-9660821	ADORA2B mediated anti-inflammatory cytokines production	1	159	0.0108362	0.75207	0.75207	GPR84
R-HSA-8856828	Clathrin-mediated endocytosis	1	161	0.0109725	0.756405	0.756405	HBEGF
R-HSA-199977	ER to Golgi Anterograde Transport	1	164	0.011177	0.762766	0.762766	CTSC
R-HSA-2142753	Arachidonic acid metabolism	1	166	0.0113133	0.766916	0.766916	GGT5
R-HSA-5693532	DNA Double-Strand Break Repair	1	167	0.0113814	0.768963	0.768963	H2BC18
R-HSA-8957322	Metabolism of steroids	2	322	0.0219451	0.773832	0.773832	HSD11B1;CH25H
R-HSA-9610379	HCMV Late Events	1	175	0.0119267	0.784715	0.784715	H2BC18
R-HSA-1630316	Glycosaminoglycan metabolism	1	182	0.0124037	0.79762	0.79762	VCAN
R-HSA-3781865	Diseases of glycosylation	1	202	0.0137668	0.830413	0.830413	VCAN
R-HSA-74160	Gene expression (Transcription)	13	1851	0.12615	0.834065	0.834065	IFNG;CTSL;IL2RA;TNFRSF10C;SLC2A3;RETN;H2BC18
R-HSA-201681	TCF dependent signaling in response to WNT	1	216	0.0147209	0.850175	0.850175	H2BC18
R-HSA-9006931	Signaling by Nuclear Receptors	2	385	0.0262387	0.852024	0.852024	H2BC18;HBEGF
R-HSA-948021	Transport to the Golgi and subsequent modification	1	219	0.0149254	0.854102	0.854102	CTSC
R-HSA-1483206	Glycerophospholipid biosynthesis	1	232	0.0158114	0.869974	0.869974	MFSD2A
R-HSA-9679506	SARS-CoV Infections	1	234	0.0159477	0.872259	0.872259	CTSL
R-HSA-425407	SLC-mediated transmembrane transport	2	419	0.0285559	0.883231	0.883231	SLC2A3
R-HSA-156580	Phase II - Conjugation of compounds	1	258	0.0175833	0.896759	0.896759	GGT5
R-HSA-69620	Cell Cycle Checkpoints	1	280	0.0190827	0.915092	0.915092	H2BC18
R-HSA-983169	Class I MHC mediated antigen processing & presentation	2	465	0.0316909	0.915881	0.915881	CTSL
R-HSA-3700989	Transcriptional Regulation by TP53	2	486	0.0331221	0.927765	0.927765	TNFRSF10C
R-HSA-5663202	Diseases of signal transduction by growth factor receptors and second messengers	2	499	0.034008	0.934315	0.934315	NEURL3;HBEGF
R-HSA-1257604	PIP3 activates AKT signaling	1	316	0.0215362	0.938379	0.938379	HBEGF
R-HSA-1483257	Phospholipid metabolism	1	325	0.0221495	0.943131	0.943131	MFSD2A
R-HSA-2262752	Cellular responses to stress	3	691	0.0470933	0.94342	0.94342	IL1A;H2BC18
R-HSA-195258	RHO GTPase Effectors	1	326	0.0222177	0.943636	0.943636	H2BC18
R-HSA-195721	Signaling by WNT	1	332	0.0226266	0.946575	0.946575	H2BC18
R-HSA-1643685	Disease	15	2418	0.164792	0.947235	0.947235	GGT5;IGLC6;GPR84;H2BC18;IGHG3;C3;IGHG4;IL1A;VCAN;IGHG1;IGKV1-16;CTSL;NEURL3;HBEGF
R-HSA-9006925	Intracellular signaling by second messengers	1	363	0.0247393	0.9595	0.9595	HBEGF
R-HSA-73894	DNA Repair	1	368	0.0250801	0.961272	0.961272	H2BC18
R-HSA-5668914	Diseases of metabolism	1	409	0.0278743	0.973179	0.973179	VCAN
R-HSA-597592	Post-translational protein modification	8	1594	0.108635	0.973392	0.973392	C3;VCAN;CISH;UBD;MDGA1;CTSC;H2BC18
R-HSA-9006934	Signaling by Receptor Tyrosine Kinases	2	622	0.0423908	0.973939	0.973939	LAMB3;HBEGF
R-HSA-68886	M Phase	1	416	0.0283514	0.974813	0.974813	H2BC18
R-HSA-162582	Signal Transduction	21	3396	0.231446	0.975739	0.975739	EDN1;CXCL9;LAMB3;CCL4L2;CCL3L3;INHBA;GPR84;H2BC18;C3;CXCL10;CXCL11;P2RY6;CCL8;CCL7;NEURL3;LEP;IL2RA;CXCR2;CCL3;RGL1;HBEGF
R-HSA-446203	Asparagine N-linked glycosylation	1	421	0.0286922	0.975919	0.975919	CTSC
R-HSA-8978868	Fatty acid metabolism	1	429	0.0292374	0.977589	0.977589	GGT5
R-HSA-199991	Membrane Trafficking	2	665	0.0453213	0.981313	0.981313	CTSC;HBEGF
R-HSA-71387	Metabolism of carbohydrates	1	456	0.0310775	0.982421	0.982421	VCAN
R-HSA-194315	Signaling by Rho GTPases	1	457	0.0311456	0.982578	0.982578	H2BC18
R-HSA-1266738	Developmental Biology	5	1241	0.0845771	0.98619	0.98619	LEP;PI3;H2BC18;KRT72
R-HSA-556833	Metabolism of lipids	6	1445	0.0984802	0.989319	0.989319	HSD11B1;GGT5;CH25H;RGL1;MFSD2A
R-HSA-211859	Biological oxidations	1	545	0.0371431	0.992131	0.992131	GGT5
R-HSA-69278	Cell Cycle, Mitotic	1	596	0.0406188	0.995047	0.995047	H2BC18
R-HSA-418555	G alpha (s) signalling events	1	605	0.0412322	0.995436	0.995436	GPR84
R-HSA-71291	Metabolism of amino acids and derivatives	1	662	0.0451169	0.997286	0.997286	SDSL
R-HSA-392499	Metabolism of proteins	10	2356	0.160567	0.998075	0.998075	C3;VCAN;CISH;LEP;UBD;INHBA;MDGA1;CTSC;H2BC18
R-HSA-382551	Transport of small molecules	2	963	0.0656308	0.998317	0.998317	SLC2A3
R-HSA-1640170	Cell Cycle	1	734	0.0500239	0.998596	0.998596	H2BC18
R-HSA-1430728	Metabolism	11	3650	0.248756	0.999999	0.999999	HSD11B1;GGT5;CH25H;VCAN;GCH1;CD38;SLC2A3;RGL1;SDSL;MFSD2A

### Sheet: Probe IDs not mapped
Probe IDs of trancripts not mapped by Reactome
Probe ID
ANKRD20A9P
BATF2
BATF3
CCL18
CMTM2
CPNE5
CTSLP4
CTSLP8
EXOC3L4
FLJ27255
GDF15
HES4
HIF1A-AS3
IGLL5
LINC00996
LINC01093
LINC02154
LINC02528
lnc-EGR3-1
lnc-PIK3CG-4
LOC100507006
LOC101060810
LOC254896
LOC388780
LOC731424
MAJIN
MIR155HG
MIR3945HG
MT1CP
NFXL1
PDE4DIP
PHLDA2
SCIMP
SLAMF8
SMIM1
TMEM45A
XLOC_l2_005490
